# Inhibition of autophagy-lysosomal function exacerbates microglial and monocyte lipid metabolism reprograming and dysfunction after brain injury

**DOI:** 10.1101/2025.09.04.674092

**Authors:** Amir A Mehrabani-Tabari, Nivedita Hegdekar, Brian R Herb, Sazia Arefin Kachi, Chinmoy Sarkar, Sagarina Thapa, Dexter PH Nguyen, Yulemni Morel, Mehari M Weldemariam, Ludovic Muller, W Temple Andrews, Marcia Cortes-Gutierrez, Xiaoxuan Fan, Natarajan Ayithan, Olivia Pettyjohn-Robin, Sabrina Bustos, Lacey K Greer, Jessica T Gore, Maureen A Kane, Seth A Ament, Jace W Jones, Marta M Lipinski

## Abstract

CNS has an overall higher level of lipids than all tissues except adipose and contains up to 25% of total body cholesterol. Recent data demonstrate a complex crosstalk between lipid metabolism and inflammation, suggesting potential contribution of the lipid-rich brain environment to neuroinflammation. While recent data support the importance of brain lipid environment to inflammatory changes observed in age related chronic neurodegenerative diseases, *in vivo* interactions between lipid environment, lipid metabolism and neuroinflammation in acute brain disease and injury remain poorly understood. Here we utilize a mouse model of traumatic brain injury (TBI) to demonstrate that acute neurotrauma leads to widespread lipid metabolism reprograming in all microglial and brain associated and infiltrating monocyte populations. Additionally, we identify unique microglial and monocyte populations with higher degree of lipid metabolism reprograming and pronounced accumulation of neutral storage lipids, including cholesteryl esters and triglycerides. These lipids accumulate not only in lipid droplets but also in the microglial and monocyte lysosomes and are associated with lysosomal dysfunction and inhibition of autophagy after TBI. Our data indicate that lipid accumulation in these cells is the result of altered lipid handling rather than lipid synthesis and is triggered by phagocytosis of lipid-rich myelin debris generated after TBI. Finally, we use mice with autophagy defects in microglia and monocytes to demonstrate that further inhibition of autophagy leads to more pronounced lipid metabolism reprograming and exacerbated cellular lipid accumulation. Our data suggest a pathological feedback loop, where lipid phagocytosis causes inhibition of autophagy-lysosomal function, which in turn exacerbates cellular lipid retention, reprograming and inflammation.
