## Supplementary material for "Inhibition of autophagy-lysosomal function exacerbates microglial and monocyte lipid metabolism reprograming and dysfunction after brain injury": Table_S6

### Sheet: Lysosomes_Sham-D1-D3
Table S6. LC-MS/MS based lipidomic analyses of lysosomes isolated from TBI (day 1 and day 3) vs sham ipsilateral mouse cortex.
	Sham-1	Sham-2	Sham-3	Sham-4	TBI_D1-1	TBI_D1-2	TBI_D1-3	TBI_D1-4	TBI_D3-1	TBI_D3-2	TBI_D3-3	TBI_D3-4
Label	Sham	Sham	Sham	Sham	TBI D1	TBI D1	TBI D1	TBI D1	TBI D3	TBI D3	TBI D3	TBI D3
CAR 16:0	-0.45697	-0.326209	-0.441796	-0.453257	0.115385	0.123351	0.0821384	0.187992	0.343505	0.205154	0.325618	0.295089
CAR 18:0	-0.474632	-0.370469	-0.494916	-0.482623	0.146623	0.193854	0.0941498	0.235901	0.34873	0.193605	0.287459	0.322317
CAR 18:1	-0.297795	-0.158423	-0.336523	-0.317968	0.030229	0.06506	0.017061	0.101645	0.263253	0.130572	0.28596	0.216928
CAR 20:4	-0.301803	-0.0954001	-0.403421	-0.302778	0.0348694	0.0501757	0.020632	0.0303	0.225718	0.203389	0.361335	0.176983
CE 18:1	-0.45208	-0.871246	-0.532952	-0.641386	-0.152512	-0.0539967	-0.248588	-0.0592644	0.74146	0.870644	0.830193	0.569728
CE 18:2	-0.631551	-0.890482	-1.02588	-0.872097	0.213596	0.29519	0.260937	0.287888	0.577763	0.523853	0.654897	0.605885
CE 22:4	-0.706233	-0.887073	-0.729253	-0.602517	-0.272623	-0.294412	-0.677854	-0.138346	1.06841	1.1447	1.2133	0.881906
CE 22:6	-0.710426	-0.85625	-0.887379	-0.93997	-0.0918659	-0.0170769	-0.133528	-0.0828977	0.926704	1.01229	0.991421	0.788975
Cer(d17:1/18:0)	-0.0241362	-0.0653828	-0.0444679	-0.0457649	0.0587835	-0.0162546	0.0147759	-0.008409	0.0528539	-0.00746145	0.0254435	0.0600201
Cer(d18:1/16:0)	-0.0934828	-0.265964	-0.0976555	-0.190089	-0.0655644	-0.00453137	-0.0606314	-0.0415324	0.21735	0.137162	0.186436	0.278503
Cer(d18:1/18:0)	-0.00670465	-0.0456949	0.0208824	-0.0245795	-0.0143314	0.00384384	0.00653655	-0.0212363	0.016212	-0.00824958	0.0185147	0.0548068
Cer(d18:1/19:0)	-0.120726	-0.0243478	-0.0262084	-0.047136	0.0630339	0.0180656	0.0483786	-0.00757637	0.0644354	-0.0418918	0.058894	0.0150791
Cer(d18:1/21:0)	-0.0803347	-0.0297845	-0.0785138	-0.0241678	-0.0111767	-0.00338351	0.00352494	-0.0107603	0.08238	0.0648199	0.0439791	0.0434173
Cer(d18:1/22:0)	-0.235702	-0.174853	-0.191649	-0.19683	-0.01713	0.00116806	-0.025779	0.0443838	0.280097	0.106957	0.228135	0.181202
Cer(d18:1/22:1)	-0.459514	-0.446335	-0.433171	-0.407957	-0.159903	-0.255714	-0.186044	-0.159167	0.775607	0.404322	0.688549	0.639327
Cer(d18:1/22:0).1	-0.459227	-0.432234	-0.416565	-0.417133	-0.159838	-0.252734	-0.195219	-0.14819	0.753792	0.401805	0.687252	0.638291
Cer(d18:1/23:0)	-0.174055	-0.139716	-0.124155	-0.155336	-0.0147598	-0.0163156	-0.0330914	0.0203612	0.182593	0.121914	0.141008	0.191551
Cer(d18:1/23:1).1	-0.0940788	-0.321528	-0.247243	-0.18674	-0.11537	-0.111363	-0.220516	-0.179915	0.49211	0.138611	0.425144	0.420889
Cer(d18:1/24:0)	-0.292402	-0.291025	-0.256148	-0.288344	-0.00865292	0.0582746	-0.0554403	0.0356164	0.328146	0.186832	0.310014	0.273129
Cer(d18:1/24:1)	-0.219903	0.0149907	-0.0625383	-0.0363632	-0.0485075	-0.021299	-0.00269804	0.054543	0.190117	-0.0658384	0.164786	0.0327097
Cer(d18:1/24:2)	-0.18139	-0.136003	-0.152321	-0.130629	-0.0623915	-0.0328115	-0.0875838	0.00126784	0.233974	0.137073	0.224414	0.1864
Cer(d18:2/18:0)	0.0591044	0.158945	0.0775262	0.100252	-0.092547	-0.0409609	-0.00781772	-0.0607793	-0.0588408	-0.046858	-0.0476525	-0.040372
Cer(d18:2/18:0).1	0.060577	0.0457854	0.0631813	0.0402093	-0.0966051	-0.0230378	0.00300432	-0.0400893	-0.0386524	-0.0341507	-0.0214471	0.041225
Cer(d18:2/20:0)	0.0655764	0.00602784	-0.00277343	0.00376237	-0.0820655	0.00160965	0.0203112	-0.0201694	-0.00516761	0.000359131	-0.00204605	0.0145753
Cer(d20:1/18:0)	-0.183046	-0.128181	-0.125133	-0.107038	0.0381925	0.0190612	0.0692899	0.0939587	0.142758	0.0101177	0.100293	0.0697271
DG 16:0_16:0	-0.0433771	-0.023747	-0.0366491	-0.0350586	-0.00353558	0.0281811	0.0515267	0.025582	-0.00147256	0.0456948	0.0202198	-0.0273644
DG 16:0_18:0	-0.0606011	-0.0555011	-0.0464855	-0.067517	-0.00915069	0.0673609	-0.00189909	0.0367535	0.0637316	0.0118082	0.0475337	0.0139665
DG 16:0_18:1	-0.0968756	-0.091564	-0.0542604	-0.0753705	0.0140778	0.0751835	0.0367538	0.0527694	0.0496768	0.0298376	0.0429288	0.0168428
DG 16:0_20:4	0.0441535	-0.0895631	0.0366882	0.0324754	-0.103678	0.0260012	-0.0911591	-0.0866067	-0.0231719	0.00224501	0.111273	0.141342
DG 16:0_22:6	-0.135797	-0.146262	-0.169246	-0.153896	0.0502603	0.0899299	0.0208861	0.1061	0.0991452	0.0692727	0.0923928	0.077215
DG 18:0_18:1	-0.277694	-0.147657	-0.142508	-0.150008	-0.0121736	0.0750375	0.0674927	0.097745	0.243497	0.000635934	0.153335	0.0922961
DG 18:0_20:4	0.0105837	0.0855084	0.0335607	0.100331	-0.0618401	-0.0332203	-0.030732	-0.0346407	-0.0282478	-0.118609	0.084324	-0.00701786
DG 18:0_22:4	-0.301667	-0.157643	-0.1779	-0.165196	-0.00627212	0.041053	0.0117092	0.0525984	0.273509	0.0663783	0.204703	0.158727
DG 18:0_22:6	-0.395088	-0.273746	-0.370872	-0.299394	0.130941	0.109578	0.0647168	0.183913	0.330752	0.0759267	0.245802	0.19747
DG 18:1_18:1	-0.131786	-0.12732	-0.0916328	-0.121046	-0.0266114	0.0772333	0.00588763	0.0594755	0.151812	0.00734248	0.120695	0.0759505
DG 18:1_20:4	0.144046	-0.0277407	0.0629743	0.070331	-0.175117	-0.00655639	-0.0955879	-0.0726026	-0.0148238	-0.0222807	0.101473	0.0358851
DG 18:1_22:6	-0.170377	-0.128549	-0.139722	-0.131733	0.0173872	0.0560419	-0.00979854	0.0861798	0.200533	0.0801124	0.127408	0.0125171
PC(O-18:1/16:0)	-0.0420612	0.0721545	-0.0169127	0.0233226	0.0173214	-0.0107698	0.0013789	-0.01387	0.00518751	-0.0279994	0.0233284	-0.0310803
PE(O-16:0/22:4)	-0.140328	0.253356	-0.263165	0.203762	0.105504	-0.0190364	0.0633377	-0.0661698	-0.0381665	0.0247924	-0.0319355	-0.0919514
PE(O-16:0/22:6)	-0.0127637	-0.0159492	-0.0447302	-0.0139469	-0.00668765	-0.00832485	0.0108366	-0.0249492	0.0304215	0.0626407	0.0126274	0.0108255
PE(P-16:0/20:4)	0.0935349	0.158573	0.11113	0.125637	-0.0228753	-0.0587517	-0.0557475	-0.0514106	-0.0979619	-0.0643246	-0.0547366	-0.0830662
PE(P-16:0/22:4)	0.0953412	0.0988056	0.119579	0.109133	-0.0660145	-0.0348808	-0.0319775	-0.0680616	-0.0667052	-0.0378064	-0.0520174	-0.0653952
PE(P-16:0/22:6)	-0.0174222	0.0281871	-0.0110056	0.0167353	0.0214953	0.00497366	0.00630819	0.00643622	-0.0186818	0.00439953	-0.0104274	-0.0309984
PE(O-18:0/22:4)	0.0643477	0.202175	0.0749221	0.0529123	-0.0433221	-0.0622324	-0.0541869	-0.113262	0.00631911	-0.0363831	-0.0420046	-0.0492853
PE(O-18:0/22:6)	-0.0458029	0.130042	-0.00898253	0.0549019	0.0413548	-0.0428044	0.0330659	-0.0116969	0.0329748	-0.0461292	-0.0110805	-0.125843
PE(P-18:0/16:0)	0.0722956	0.0783533	0.0176909	0.0352707	0.0288357	-0.00952739	-0.00376088	-0.0493101	0.000795448	-0.047484	-0.042897	-0.0802624
PE(P-18:0/18:1)	-0.133471	0.0632915	-0.0293179	-0.0251584	0.0362645	-0.0343734	0.0156342	0.0276379	0.142889	-0.0885035	0.0874338	-0.0623267
PE(P-18:0/20:1)	-0.158888	0.0344129	-0.0459017	-0.0523302	0.0299244	-0.0400467	0.00148864	0.0441276	0.184193	-0.0938571	0.129777	-0.0329001
PE(P-18:0/20:4)	0.0566202	0.0951523	0.0554478	0.0709685	-0.0296382	-0.0300342	-0.00966787	-0.0274997	-0.0384314	-0.047911	-0.0348227	-0.0601836
PE(P-18:0/22:4)	0.0875887	0.158508	0.0961416	0.113876	-0.0507809	-0.044359	0.000666241	-0.0419149	-0.0393946	-0.0879097	-0.0781837	-0.114238
PE(P-18:0/22:6)	-0.0112795	-0.0280521	-0.0465515	-0.0252648	0.0124672	0.00811616	0.0371118	0.0232693	-0.000523252	0.0286978	0.00288675	-0.000877839
PE(P-34:1)	-0.0578243	0.0509808	-0.00181273	0.00773497	0.0390998	-0.00867088	-0.0117347	0.0052755	0.0894385	-0.0699389	0.0274401	-0.0699882
PE(P-36:2)	-0.125482	0.0249347	-0.0161236	-0.0243654	0.0205321	-0.0448184	0.0209979	0.0250159	0.13347	-0.0776781	0.08839	-0.0248736
PE(P-38:2)	-0.170896	0.0532416	-0.0188712	-0.0549638	0.00313765	-0.091079	0.0219173	0.0492262	0.181591	-0.0890673	0.128279	-0.0125146
PE(P-38:5)	0.0556166	0.00535008	0.021295	0.0190884	-0.0322387	-0.0166794	-0.00964794	-0.00318971	-0.00919863	-0.00182115	-0.0135167	-0.0150578
PE(P-40:7)	-0.040657	0.0042744	-0.0395156	-0.0212301	0.0261621	-0.0106427	0.0222205	0.01032	0.00740758	0.0183296	0.0163696	0.0069616
HexCer(d18:1/18:0)	-0.173867	0.0421709	-0.0398029	-0.0165508	0.0834956	0.0172822	-0.00460983	-0.055117	0.11976	-0.0661549	0.110399	-0.0170051
HexCer(d18:1/18:1)	-0.174954	-0.0304697	-0.0290698	-0.062258	0.047686	-0.00248199	-0.00786437	0.0202475	0.183902	-0.0659405	0.108099	0.0131042
HexCer(d18:1/20:0)	-0.207668	0.0745553	-0.0516786	-0.0281103	0.0326768	-0.0228386	0.0503066	0.0414932	0.190672	-0.120547	0.117387	-0.0762492
HexCer(d18:1/22:0)	-0.240682	0.0464519	-0.0646257	-0.0517801	0.0046877	-0.0528002	0.00665935	0.0343492	0.251168	-0.117155	0.1661	0.0176276
HexCer(d18:1/22:1)	-0.241018	0.109973	-0.00918971	0.062635	0.0253659	-0.104619	0.00143293	0.0443224	0.209417	-0.138771	0.127145	-0.0866943
HexCer(d18:1/22:1).1	-0.224885	0.0472345	-0.03908	-0.0611594	0.01859	-0.0418568	-0.00764647	0.0473668	0.279402	-0.133009	0.157141	-0.0420978
HexCer(d18:1/23:0)	-0.195547	0.0231163	-0.0415749	-0.0345339	-0.0311786	-0.0563202	-0.0111998	0.0347169	0.227816	-0.100727	0.150878	0.0345546
HexCer(d18:1/23:1)	-0.405998	0.179599	0.0288371	0.0783408	-0.00644574	-0.155786	0.100337	0.117315	0.287072	-0.170753	0.14848	-0.200998
HexCer(d18:1/23:1).1	-0.191919	0.0789136	-0.0318847	-0.05595	0.00178759	-0.0757139	-0.00135899	0.0221612	0.271886	-0.110236	0.139671	-0.0473567
HexCer(d18:1/24:0)	-0.211617	0.0340501	-0.0676071	-0.0739632	0.0278817	-0.0158459	-0.0158788	0.0424451	0.233187	-0.105872	0.147837	0.00538307
HexCer(d18:1/24:1)	-0.157617	-0.0825445	0.00120907	-0.0601208	-0.026349	-0.0148706	-0.0185899	0.0220771	0.170498	-0.0455612	0.140615	0.0712541
HexCer(d18:1/24:1).1	-0.233723	0.0582474	-0.0721527	-0.0882446	0.0540923	-0.0175872	-0.00993013	0.0427899	0.284844	-0.124155	0.150559	-0.0447394
HexCer(d18:1/24:1).2	-0.258914	0.0753176	-0.0195209	0.00449352	-0.0313464	-0.0485127	0.01897	0.0615118	0.222285	-0.148052	0.152403	-0.0286343
HexCer(d18:1/24:2)	-0.153659	0.0674251	-0.0499302	-0.0313751	0.0261701	-0.0364484	0.0152173	0.0422009	0.166803	-0.0868172	0.104279	-0.0638657
HexCer(d18:1/25:0)	-0.153492	0.0753376	-0.0550694	-0.0846855	0.0208558	-0.0265738	0.00437989	0.011102	0.186159	-0.111122	0.101406	0.0317032
HexCer(d18:1/25:1)	-0.210652	0.0427967	-0.0059252	0.0191128	0.000201761	-0.0729904	-0.0213045	-0.00867573	0.159456	-0.0892987	0.17546	0.0118193
HexCer(d18:1/26:1)	-0.214482	0.0320612	-0.013775	-0.0541447	-0.0729164	-0.0519731	-0.00375426	0.109059	0.181903	-0.0453801	0.109421	0.0239813
HexCer(d18:2/23:1)	-0.149627	0.0362235	-0.111815	-0.159998	0.0698519	-0.0096319	-0.0310187	-0.0131399	0.310559	-0.0178796	0.122918	-0.0464433
LPC 16:0	-0.145996	-0.12041	-0.145367	-0.163829	0.0264589	0.0400078	-0.0274064	0.0418255	0.192038	0.0525766	0.109479	0.140622
LPC 18:0	-0.23629	-0.204378	-0.21031	-0.233151	0.0249917	0.0824162	-0.0261897	0.0560355	0.271716	0.0709011	0.177523	0.226736
LPC 18:1	-0.04277	-0.00541707	-0.0558682	-0.0446963	0.00354515	0.0120696	-0.0118416	0.0230867	0.073572	0.015037	0.00730498	0.0259779
LPC 18:2	-0.18831	-0.295464	-0.228562	-0.318105	0.128063	0.210184	-0.0522267	0.289215	0.193646	0.0450513	0.102169	0.114341
PC 16:0_16:0	0.026556	-0.0354955	0.00233763	-0.0126373	-0.0148114	0.00619839	-0.00888998	-0.00935138	-0.0084483	0.0251159	-0.00214552	0.0315715
PC 16:0_16:1	-0.0545899	0.0565513	-0.00810041	0.0314312	0.0423925	0.00599565	0.0481051	0.033523	-0.0117146	-0.0218185	-0.00575616	-0.116019
PC 16:0_18:0	0.0272414	-0.0570397	-0.022123	-0.0252826	-0.0156993	0.00805456	-0.0113643	-0.00188227	0.0101112	0.0273541	0.0176046	0.0430252
PC 16:0_18:1	0.0132056	-0.0361491	-0.00421673	-0.0149398	-0.00492559	0.00937924	-0.00414769	-0.00330372	-0.00215535	0.0190225	0.000717828	0.0275129
PC 16:0_18:2	-0.221883	-0.127595	-0.179417	-0.151055	0.072899	0.0623242	0.0893488	0.117419	0.127375	0.0121517	0.133083	0.0653491
PC 16:0_20:4	0.00163287	0.0970881	0.0564634	0.0663103	0.017551	-0.00945755	0.00426467	-0.00357513	-0.0583391	-0.0423167	-0.0518291	-0.0777927
PC 16:0_22:6	-0.140073	-0.0326634	-0.0961653	-0.057278	0.0709284	0.0217809	0.0592663	0.0745311	0.0177641	0.0213662	0.0438629	0.0166803
PC 17:0_18:0	0.0760648	0.165805	0.0978577	0.118118	-0.0435692	-0.0411591	0.00532862	-0.0524052	-0.056708	-0.0776943	-0.0770141	-0.114624
PC 17:0_18:1	-0.0267466	0.0208543	-0.0432338	-0.0116269	0.0624959	-0.00943229	0.0270255	0.0188547	0.0136582	-0.010412	-0.00284527	-0.0385918
PC 18:0_18:1	0.00440878	-0.0354303	-0.00699675	-0.0197356	-0.0114412	0.00318462	-0.00460181	-0.0025486	0.0226489	0.00594848	0.0150127	0.0295508
PC 18:0_20:4	0.0143573	0.0648727	0.0455966	0.0461869	-0.00667047	-0.00955049	-0.00950503	-0.0225912	-0.0313069	-0.0283088	-0.0299671	-0.0331135
PC 18:0_22:6	-0.0710808	0.0472327	-0.0550717	0.00028728	0.0389959	-0.0147315	0.0451671	0.0539557	0.00131139	-0.0255843	0.00963293	-0.0301148
PC 18:1_18:1	-0.042006	0.0225099	-0.00656836	0.0116086	0.042634	0.00847269	0.0324983	0.0383493	0.0057393	-0.0407398	-0.00936969	-0.0631281
PC 20:4_22:6	-0.0700968	-0.00352824	-0.037713	-0.0189233	0.0500046	0.0328526	-0.00359221	0.0272825	0.000886128	0.00383482	0.00124796	0.017745
PC 22:4_22:6	-0.00722513	0.0770157	0.0424582	0.0525448	-0.0180475	-0.0190077	0.00109652	-0.00860704	-0.0140546	-0.0524815	-0.00639815	-0.0472936
PC 22:6_22:6	-0.163746	-0.100014	-0.139055	-0.108403	0.0952182	0.0647821	0.0529457	0.111226	0.0566729	0.0290418	0.0444361	0.0568953
PC 26:1_26:4	0.102556	0.140989	0.0716888	0.0857393	-0.0198394	-0.0257811	-0.00984042	-0.0511363	-0.0597107	-0.0482305	-0.0833941	-0.10304
PC 30:0	-0.0436539	0.0689018	-0.0219077	0.0145769	0.0319657	-0.00887768	0.0279102	-0.00221534	-0.0209224	-0.0111246	0.0137096	-0.0483627
PC 31:0	-0.0195603	0.0675021	-0.0390552	0.00364357	0.119194	-0.0287053	-0.0130159	-0.00260241	-0.0212104	-0.0131528	-0.00716888	-0.0458682
PC 32:0	-0.0236369	0.0374939	-0.0581775	-0.0112665	0.0226833	-0.039559	0.118254	0.00495798	0.0199338	-0.0225872	0.0763412	-0.124437
PC 32:0.1	-0.0159761	0.0120067	0.0319072	0.0339682	0.000245045	0.015078	0.0024412	-0.0245499	-0.0342605	0.0173823	-0.0244851	-0.013757
PC 32:0.2	0.115515	-0.0146423	0.00779205	-0.0453662	-0.124629	-0.0152989	0.0071998	0.0450577	-0.0197339	0.0487993	-0.0214355	0.0167413
PC 32:0.3	-0.0232488	0.0150133	-0.0643492	-0.0408294	0.0213365	-0.119924	0.00671516	0.120427	0.0922736	-0.0586765	0.0660787	-0.0148168
PC 32:1	0.0850988	0.202575	0.0238513	0.0931639	0.00517379	-0.10656	-0.0160478	-0.0287453	-0.0669759	-0.0542107	-0.0382616	-0.0990616
PC 32:1.1	0.0667583	0.185783	0.013911	0.104882	-0.0131174	-0.0520728	-0.0245092	-0.0303833	-0.0544925	-0.0227801	-0.0560137	-0.117966
PC 32:1.2	-0.0214395	0.15449	0.0843019	0.104627	-0.0069703	-0.0370311	-0.00138795	-0.0893196	-0.0711321	-0.0326362	-0.0101782	-0.0733245
PC 33:0	0.0318608	0.0690697	-0.0111191	0.0385062	0.0731025	-0.0243679	0.0080416	0.016569	-0.0222683	-0.0349909	-0.0445726	-0.099831
PC 33:1	-0.0606799	0.0486474	-0.0453222	0.00638701	0.0915991	-3.75018e-05	0.0194463	0.0210573	-0.0176542	-0.00263755	-0.00740952	-0.0533963
PC 33:1.1	-0.0064731	0.0343116	-0.0202363	0.0155334	0.0174605	0.00907458	0.0126398	-0.0177969	-0.0254749	0.0397452	-0.039286	-0.0194981
PC 34:0	-0.0877446	0.13102	-0.0317487	-0.0418294	0.0227034	-0.0625754	-0.0374679	0.032248	0.125371	-0.0838563	0.0469099	-0.01303
PC 34:0.1	-0.0959809	0.161703	-0.0405058	-0.0116118	0.04701	-0.0737056	-0.0476963	0.0231205	0.115513	-0.0937456	0.0474014	-0.0315023
PC 34:1	0.00307941	0.0468093	0.0207362	0.0345869	0.0105524	0.00146651	0.0163507	0.0143359	-0.0359573	-0.0316	-0.0359646	-0.0443953
PC 34:1.1	0.0360446	-0.0675593	0.0164533	-0.0109277	-0.00238216	0.0125911	-0.0272433	0.00198287	-0.0323231	0.0171818	0.0132047	0.042977
PC 34:3	-0.257912	-0.224372	-0.283197	-0.225612	0.102122	0.156426	0.147109	0.178823	0.161488	0.0151477	0.154642	0.075334
PC 35:2	-0.0581983	0.0197539	-0.0497274	-0.0103986	0.0572814	0.013178	0.0315509	-0.00806386	-0.01628	-0.000228641	0.0132402	0.00789224
PC 35:2.1	-0.00989808	-0.0731562	-0.10441	-0.056088	0.0116823	0.00139076	0.0480255	0.103108	0.0968285	-0.0679061	0.0098892	0.040534
PC 35:7	0.0283241	-0.0547482	-0.00257753	-0.0105112	-0.0255141	0.0645422	-0.0242106	-0.0384074	-0.0234592	0.0258134	0.0160469	0.0447015
PC 36:0	-0.0935811	0.0520644	-0.0639709	-0.0375922	0.0283319	-0.0262704	0.00804169	0.0235669	0.132026	-0.0411746	0.0624907	-0.0439327
PC 36:1	-0.14319	0.167115	0.0130156	0.0958783	0.0313509	-0.0547122	0.0694216	0.0307242	0.165659	-0.163018	0.002497	-0.214742
PC 36:2	-0.35167	-0.163795	-0.237483	-0.258867	0.0765544	0.0524485	0.0357564	0.0794242	0.220499	0.0743913	0.233186	0.239555
PC 36:2.1	-0.200276	-0.168024	-0.0566658	-0.14437	0.0731658	0.0807631	0.00915519	-0.0750819	0.0993835	0.0412907	0.161493	0.179166
PC 36:2.2	-0.0417462	0.0232346	-0.0085824	0.0119536	0.0426678	0.00768463	0.0312378	0.0390457	0.00674479	-0.0416193	-0.0085602	-0.0620607
PC 36:3	-0.125116	-0.109307	-0.0949918	-0.123536	0.0464762	0.0401485	0.0931247	0.160374	0.118499	-0.0662845	0.102764	-0.0421521
PC 36:3.1	-0.0310277	0.0985566	-0.0107755	0.0289025	-0.0165109	-0.00896872	0.0217497	0.0225144	-0.00560035	-0.0480704	0.0143721	-0.0651418
PC 36:3.2	0.141562	0.252104	0.0346771	0.0576014	-0.0898355	-0.0505887	-0.00964179	-0.023525	-0.0136653	-0.101382	-0.0660071	-0.1313
PC 36:4	-0.310618	-0.359911	-0.37182	-0.342289	0.113124	0.04738	0.115089	0.1057	0.293475	0.0753305	0.340269	0.29427
PC 36:4.1	0.125524	-0.0847216	0.0164442	-0.0783163	0.103718	-0.00947571	-0.0114557	-0.0553083	-0.0417486	0.0967619	-0.0304568	-0.0309644
PC 37:1	-0.0723346	0.115347	0.00491726	0.0239825	0.062292	-0.0330104	0.0243966	-0.0260061	0.0503498	-0.0578123	-0.0071401	-0.084982
PC 37:2	-0.319586	-0.00496488	-0.215588	-0.102071	0.0717361	0.038735	-0.0531897	0.0853919	0.303187	0.0100568	0.115951	0.0703414
PC 37:2.1	-0.0761893	-0.051143	-0.0691393	-0.0485978	0.0510925	0.00602994	0.00612587	0.0603276	0.0828301	-0.0405493	0.0835715	-0.00435893
PC 37:4	-0.0612352	0.0483658	-0.0187668	0.0219323	0.0992039	-0.0183332	0.0137769	-0.0175348	-0.0244442	-0.0192776	0.0140585	-0.0377456
PC 37:7	0.0232386	-0.0640798	-0.0309784	-0.0466568	-0.00490237	0.0348473	-0.0148529	0.000189215	0.0283178	0.0306224	0.0293775	0.0148774
PC 38:0	-0.113305	0.0219606	-0.0679111	-0.0813425	0.0142495	0.0143559	-0.00934912	0.0265877	0.191894	-0.0483248	0.0760764	-0.0248907
PC 38:1	-0.167902	0.0589351	-0.0528817	-0.0132268	0.0469343	-0.0345802	0.0269954	0.0496162	0.139927	-0.0786768	0.0847087	-0.0598496
PC 38:2	-0.087096	-0.0169662	-0.0455336	-0.0485379	0.0279387	0.00207216	0.0121743	0.0308966	0.0889934	-0.0148557	0.0659187	-0.0150044
PC 38:3	0.0196984	0.0671427	0.0475281	0.0539811	-0.0310005	0.00924507	-0.00273896	0.00305261	-0.0359143	-0.0248741	-0.0370276	-0.0690925
PC 38:3.1	0.0659827	0.110868	0.0829765	0.0710131	-0.0831986	-0.0660117	-0.0524844	-0.0472024	0.0283304	-0.0413029	0.0246302	-0.0936014
PC 38:3.2	-0.0227606	0.0188375	-0.0262485	-0.0208069	-0.0476861	-0.0184788	-0.00593277	0.000940942	0.0570594	-0.0139474	0.0679084	0.0111146
PC 38:4	0.0424583	0.020696	0.059583	0.0452346	-0.033357	0.00144308	-0.0885247	-0.0672868	0.00527277	-0.0165647	-0.0289315	0.059977
PC 38:4.1	0.00932473	0.162846	0.0811545	0.108418	-0.00949839	-0.0440715	0.0218464	-0.00647629	-0.0952365	-0.0861863	-0.0481668	-0.0939537
PC 38:5	-0.0407943	0.0178648	0.00293701	-0.0095496	0.0187321	-0.000649364	-0.000983828	0.0240658	0.0118981	-0.00618634	0.00363814	-0.0209725
PC 38:5.1	-0.0070424	0.119044	0.0929106	0.0976579	0.00792941	-0.000307298	-0.0318797	-0.0121951	-0.0780715	-0.0642836	-0.0376162	-0.0861457
PC 38:6	-0.11422	-0.07092	-0.0086626	-0.0495284	0.0436796	0.0974227	0.0421972	0.091802	0.00451938	-0.0663898	0.0355564	-0.00545638
PC 38:7.1	-0.117769	-0.0728207	-0.0689805	-0.0268404	0.0546493	0.0666757	0.0566469	0.0282974	-0.0707403	0.0559295	0.0395371	0.0554151
PC 38:7.2	-0.104085	-0.0895173	-0.0399323	-0.0144295	0.0853379	0.102248	0.0472548	0.0403284	-0.0411884	-0.00525233	0.00479554	0.0144395
PC 39:1	-0.206957	0.0655195	-0.0419075	-0.0205681	0.0363839	-0.0261922	-0.0374231	-0.00465066	0.231559	-0.112012	0.122852	-0.00660274
PC 39:4	-0.0518551	0.0233662	-0.0306855	0.007661	0.0198939	-0.0489532	-0.0681308	-0.0375968	0.0919823	-0.0404465	0.0504079	0.0843565
PC 39:6	-0.0847909	-0.0594927	-0.0623873	-0.00662079	0.098257	-0.033361	0.014038	0.0946348	0.0467527	0.0185571	0.00829817	-0.033885
PC 40:1	-0.223678	0.0495684	-0.0746038	-0.0777738	0.0753273	0.00595065	0.0149618	0.0361977	0.207886	-0.0952097	0.109625	-0.0282517
PC 40:2	-0.215485	0.0222971	-0.0356414	-0.0445173	0.0357799	-0.0151702	0.0133498	0.0317418	0.202044	-0.0898562	0.11699	-0.0215324
PC 40:3	-0.137949	0.0196941	-0.0878283	-0.0746135	0.00314165	-0.0594061	0.0823472	0.094024	0.085013	-0.0434854	0.103507	0.0155555
PC 40:4	0.0103741	0.0531268	0.00785484	0.0273827	-0.00250348	-0.015603	0.0137424	-0.00187554	-0.0222569	-0.0299887	0.0054648	-0.0457181
PC 40:4.1	-0.0470941	-0.0283804	0.00017571	-0.0201148	-0.017541	0.0117956	0.00274973	0.0333201	0.100596	-0.0694409	0.0410202	-0.00708565
PC 40:4.2	0.0114792	0.0960336	0.0498066	0.0629345	-0.0283565	-0.0383162	0.00914782	-0.00730351	-0.0234704	-0.0572588	-0.0218452	-0.0528512
PC 40:5	-0.013576	0.0238655	-0.00357961	0.0162256	0.0554441	-0.0284969	0.00967319	0.0237511	-0.0256551	-0.0441288	0.0201633	-0.0336863
PC 40:5.1	-0.0204064	0.063423	0.0439814	0.0542729	0.00693867	0.0114166	0.0125996	-0.00435954	-0.0403492	-0.0425464	-0.022947	-0.0620236
PC 40:6	-0.133344	0.00786496	0.0229033	-0.0498912	-0.011367	0.0522438	-0.0719801	0.0240722	0.0963909	-0.0365773	0.0797579	0.0199265
PC 40:7	0.032281	0.0775063	0.0449806	0.0840391	-0.0326806	-0.0166382	-0.0337322	-0.032954	-0.0199068	-0.0612173	-0.0139855	-0.0276924
PC 40:7.1	0.0389748	0.0810251	0.103528	0.0923124	-0.0250444	-0.006595	-0.0483331	-0.0534216	-0.0786052	-0.0745812	-0.00571844	-0.023541
PC 40:7.2	-0.0809982	0.0113031	-0.0499726	-0.0145317	0.0485883	0.0175955	0.0422607	0.0797227	-0.000973264	-0.0294559	0.0104865	-0.034025
PC 40:8	-0.110171	-0.100915	-0.0886676	-0.0704709	0.0545995	0.0870918	0.05236	0.117748	0.0544112	-0.0375315	0.055235	-0.0136895
PC 40:8.1	-0.109103	-0.100435	-0.0881574	-0.0691385	0.0543375	0.0871797	0.0518126	0.116977	0.053788	-0.0382785	0.054855	-0.0138369
PC 41:1	-0.19549	0.0432896	-0.0701682	-0.0557392	0.0558109	0.0295972	0.0186996	0.0019186	0.155745	-0.0762249	0.0972907	-0.00472917
PC 41:2	-0.117554	0.0127139	-0.0202785	-0.0985346	-0.0103796	-0.0505668	0.00278134	0.0370753	0.200727	-0.0439903	0.114011	-0.026005
PC 42:1	-0.212957	0.0275934	-0.0957905	-0.091804	0.126564	0.0550882	0.01216	0.0374485	0.167635	-0.0879016	0.0715157	-0.0095511
PC 42:2	-0.238172	0.038094	-0.0979431	-0.059127	0.030491	-0.000383465	0.0104547	0.0789392	0.221944	-0.0733719	0.095484	-0.00640946
PC 42:3	-0.158767	0.0113749	-0.0340734	-0.0609552	0.0156891	-0.0217969	0.00273362	0.0611392	0.190754	-0.0796417	0.0948432	-0.0212999
PC 42:4	0.0309653	0.200978	0.108366	0.14364	-0.0348421	-0.0684747	-0.00324728	-0.028051	-0.0421374	-0.103628	-0.0634169	-0.140152
PC 42:5	0.00461218	-0.000936905	-0.00462434	0.0042205	-0.0236928	-0.0157191	0.0101607	0.0202493	0.0887647	-0.0820105	0.0347455	-0.0357692
PC 42:5.1	0.00607949	0.000530403	-0.00742162	0.0056878	-0.0253309	-0.0142517	0.011628	0.0217166	0.0827128	-0.0805432	0.0338494	-0.034657
PC 42:5.2	-0.0492391	0.0652692	0.0102193	0.0142982	-0.00109106	-0.0575682	0.0120993	0.0288743	0.0924734	-0.0860847	0.0366146	-0.0658651
PC 42:6	-0.0493016	0.0617177	-0.00172524	0.0131826	0.0614364	0.00258757	0.0209247	-0.0468102	-0.0179496	-0.0127313	-0.0015295	-0.0298015
PC 42:7	-0.064705	0.0275735	-0.0272001	0.00442706	0.0361532	-0.00808593	0.0642338	0.0876841	-0.00705173	-0.0497662	0.0104833	-0.073746
PC 44:2	-0.216157	0.0114666	-0.112522	-0.0812229	0.0863068	0.0355776	0.0274307	0.0508901	0.179773	-0.0685604	0.100337	-0.0133194
PE 16:0_16:0	0.100996	0.070566	-0.00511931	0.0840799	0.0122524	0.000399373	0.0186738	0.00282829	-0.0463425	-0.0557809	-0.0796792	-0.102874
PE 16:0_18:0	0.0781318	0.0419232	-0.00144601	0.0162025	0.0208807	0.0148374	0.0143718	-0.0205076	-0.000444522	-0.0607671	-0.0363145	-0.0668677
PE 16:0_18:1	-0.0014526	0.0433071	-0.0242797	0.0122153	0.0138687	0.00220463	0.0356389	-0.00167182	-0.0128605	-0.010495	-0.00948823	-0.0469869
PE 16:0_20:4	0.0499071	0.109661	0.037655	0.0585396	0.0118372	0.0214733	6.23847e-05	-0.0421126	-0.0820485	-0.0460489	-0.0565053	-0.0624208
PE 16:0_22:4	-0.0418187	0.042619	-0.0082945	0.0242022	0.0477428	-0.0012481	0.0347138	0.0505048	-0.00244869	-0.0507608	-0.0135645	-0.0816472
PE 16:0_22:6	-0.00798446	0.0783638	0.0379694	0.0518984	0.0238197	-0.0082006	0.011072	0.00915824	-0.0462097	-0.0334834	-0.044787	-0.0716164
PE 16:1_22:6	-0.0649828	0.0185237	0.0270441	0.0187284	0.0334613	0.0306715	-0.012868	-0.0363568	-0.0248501	-0.0794903	0.0569998	0.0331191
PE 18:0_18:1	-0.0479919	0.0328523	-0.0240693	-0.00512014	0.0219876	-0.0081303	0.0220867	0.0102311	0.0656775	-0.0513359	0.0291331	-0.0453207
PE 18:0_20:3	0.0645093	0.0853708	0.0306651	0.0471074	-0.0468303	-0.0504982	0.00116248	0.0203368	0.00685924	-0.0619186	-0.0294918	-0.0672723
PE 18:0_20:4	0.0750539	0.097006	0.0901587	0.0936307	-0.0158403	-0.0126838	-0.019805	-0.0432686	-0.0695972	-0.0534638	-0.0627357	-0.0784549
PE 18:0_22:4	0.0342497	0.0175335	0.0342513	0.0253084	-0.0175008	-0.0114857	-0.0081273	-0.0161605	-0.0109845	-0.0178269	-0.00481665	-0.0244408
PE 18:0_22:6	-0.0101243	0.0233508	-0.0010416	0.0167369	0.0156372	0.00117345	0.0160771	0.014575	-0.0146063	-0.014539	-0.0186498	-0.0285896
PE 18:1_18:1	-0.00599988	0.00734979	-0.00958004	0.00724271	0.0108717	0.0188797	0.0289287	0.00257971	-0.00411817	0.0108539	-0.0158763	-0.0511318
PE 18:1_18:2	-0.0186257	-0.0229211	-0.146884	-0.0437741	0.0924092	-0.0141622	0.161132	0.119192	0.0214391	-0.108681	0.0285335	-0.0676576
PE 18:1_20:1	-0.0531019	0.124493	0.0387292	0.0390276	-0.000150307	-0.0187631	0.000863088	-0.0281854	0.053543	-0.0834341	0.015072	-0.0880935
PE 18:1_20:4	0.214821	0.22377	0.12783	0.0865509	0.00591757	-0.119501	-0.0723641	0.0962311	0.0281529	-0.00639676	-0.204675	-0.380336
PE 18:1_22:6	-0.0228762	0.0834179	0.0641955	0.0689543	0.017699	-0.000683595	-0.0100569	0.00288738	-0.0469388	-0.054016	-0.0252701	-0.0773125
PE 22:4_22:6	0.0682607	-0.0324665	0.0563177	0.022019	0.0120973	0.085079	-0.00399826	-0.0755257	-0.0497654	-0.00636328	0.00430605	-0.0799606
PE 22:6_22:6	-0.076545	-0.0134983	-0.0535805	-0.0254301	0.0571436	0.0497373	0.00692872	0.0441471	0.00964943	-0.00616114	-0.00187445	0.00948335
PE 34:2	-0.0668666	0.137146	0.0746365	0.0339013	-0.0129408	0.00108672	-0.0523276	-0.153882	-0.0561525	0.0458389	0.0348854	0.0146747
PE 35:1	-0.00904122	-0.000631383	-0.0690869	-0.0413695	0.063819	-0.0626233	0.0295396	0.0607153	0.0921028	-0.0569781	0.0478954	-0.0543417
PE 36:3	0.0950552	0.156063	0.106305	0.121988	-0.0236522	-0.063987	-0.0559748	-0.0379587	-0.0928042	-0.0640085	-0.0532884	-0.0877383
PE 38:1	-0.127863	0.00921533	-0.062723	0.0205746	0.0358212	-0.0705472	-0.0187832	0.0341581	0.150475	-0.0596481	0.130943	-0.0416229
PE 38:5	0.0378869	0.0403042	0.0564903	0.0452171	0.0351269	-0.00485767	-0.0872786	-0.0182825	-0.0127369	-0.0444569	-0.0347983	-0.0126145
PE 38:7	0.0605581	0.0735012	0.0374538	0.043253	-0.0015916	0.0153837	-0.00379322	-0.0196743	-0.0778939	-0.0299356	-0.0541575	-0.0431037
PE 39:6	-0.0436971	0.00359822	-0.0537475	-0.00995174	0.100766	-0.00297415	0.00553996	-0.0109931	0.011976	0.00851426	0.00513861	-0.0141692
PE 40:5	0.0327564	0.160799	0.0319147	0.0688423	0.0405187	-0.0391468	-0.0149757	-0.029978	-0.0531359	-0.0695949	-0.0239186	-0.104082
PE 40:5.1	0.0379	0.016504	0.0157226	0.0507765	-0.043946	0.00977959	0.00871542	0.0604214	0.0120964	-0.0346678	-0.0273423	-0.10596
PE 40:6	0.100948	-0.0658582	0.0298353	-0.00783892	-0.0508201	0.0129651	-0.0196034	-0.00937667	-0.0196518	0.0325304	-0.029285	0.026155
PE 40:7	0.0739898	-0.0572238	0.0422823	0.00798681	-0.0439419	0.0196061	-0.0256831	-0.0254754	-0.0128551	0.015945	-0.0151953	0.0205645
PE 40:8	-0.0843976	-0.0734467	-0.014376	-0.0343018	0.058988	0.0747252	0.0331315	0.0930997	-0.0110119	-0.0803427	0.0421791	-0.00424679
PE 40:9	0.0117164	0.02579	0.00923768	0.0134535	0.0102458	0.00352021	0.00371603	0.00691838	-0.0347305	-0.00478219	-0.0264691	-0.018616
PE 41:6	-0.02083	0.016025	-0.0275914	-0.0231469	0.0134506	-0.0299166	0.00832585	-0.00730873	-0.0111462	0.0334889	0.0343266	0.0143229
PE 42:10	-0.0676853	-0.0467934	-0.0487953	-0.0260352	0.0281574	0.0849012	0.0155085	0.0812035	0.0306867	-0.0535523	0.0191638	-0.0167598
PE 42:4	0.144814	0.173088	0.123156	0.158361	-0.0732751	-0.0238178	-0.00894717	-0.144739	-0.128101	-0.0481849	-0.0148181	-0.157536
PE 42:5	-0.0543155	0.126653	0.0731294	0.0924372	-0.0189091	-0.0526835	-0.0572129	0.00346642	-0.0387453	-0.0930909	0.0463033	-0.027032
PE 42:7	-0.00703857	0.0275145	0.0420902	0.0139134	-0.0184401	0.0228435	0.0194147	0.00646406	-0.0198935	-0.00381945	-0.028853	-0.0541958
PE 42:9	0.0189324	-0.0704353	-0.00967998	-0.0286025	-0.00905031	0.0195346	-0.00792752	0.00444288	0.0120668	0.0287245	0.00773277	0.0342616
PE 42:9.1	0.00110396	0.0784031	0.0577469	0.0458005	-0.0237242	-0.00242702	-0.0243655	-0.0099552	-0.0483437	-0.0264173	0.0204664	-0.0682881
PS 18:0_22:6	0.00410682	-0.135265	0.0472565	-0.00562606	0.000903265	0.0507701	0.0109481	-0.00926461	0.137105	0.0505657	0.00573655	-0.157236
PS 34:1	-0.244035	-0.195093	-0.153813	-0.153464	0.087918	0.0708909	0.0752721	0.10083	0.135536	0.0157745	0.169415	0.0907687
PS 36:1	-0.0646161	-0.0740405	-0.0196324	-0.0170035	-0.0502388	-0.0179077	0.0309026	-0.0331773	0.261288	0.0218184	0.0638653	-0.101258
PS 36:2	0.233938	-0.618099	0.165709	0.173422	0.133211	0.270122	-0.00293396	0.00401918	0.202041	0.0484049	-0.332297	-0.277537
PS 38:4	-0.0228311	-0.0429025	0.0319611	-0.0922571	0.0392819	0.00958549	-0.0255708	-0.00866825	0.2444	-0.021474	0.057914	-0.169439
SHexCer 42:1;O2	-0.206431	-0.108684	-0.0671078	-0.102495	0.0448391	-0.016864	0.007822	0.0186115	0.23686	-0.0354017	0.156638	0.0722133
SHexCer 42:2;O2	-0.203087	-0.121731	-0.00105157	-0.0805249	0.00568164	-0.0127228	0.00912103	0.050646	0.1833	-0.0598558	0.164011	0.0662137
SM d34:1	-0.101144	0.00994313	-0.0587891	-0.0538881	-0.0249537	-0.0607171	-0.0448743	-0.0529319	0.0978501	0.0684121	0.140695	0.0803976
SM d35:1	-0.00675049	0.0596994	-0.0462068	-0.00232025	0.105801	-0.0373619	0.00119479	-0.0174445	-0.0111819	0.00158857	-0.00228031	-0.0447372
SM d36:0	-0.0648135	0.110987	0.0301351	0.0418714	0.0197188	-0.0192959	-0.0253885	-0.121752	-0.0379393	0.0384605	0.0382263	-0.0102097
SM d36:1	0.0110894	0.0420714	0.0414362	0.031621	-0.0145209	-0.0301484	0.0162795	-0.0101259	-0.0222256	0.00652686	-0.0291286	-0.042875
SM d36:1.1	0.0382817	0.0209531	0.024159	0.0183488	-0.0119276	-0.00874014	-0.0112714	-0.0199244	-0.0311634	0.00972476	-0.023713	-0.00472747
SM d36:2	0.00337071	0.131486	0.0582196	0.0864745	-0.00798123	-0.016413	0.0232069	-0.00486868	-0.0475495	-0.0406671	-0.0460762	-0.139202
SM d38:1	0.0210371	-0.0381572	-0.0256586	-0.0163083	-0.00655392	0.00165925	-0.00485325	0.00147569	0.00823433	0.0231531	0.013344	0.0226279
SM d38:2	0.00605726	-0.0100964	-0.00249899	-0.00156871	0.00516964	0.0035007	0.00344921	0.00184915	-0.0101002	0.00709663	-0.00804906	0.00519077
SM d40:1	-0.133517	0.0165644	0.0363373	-0.0940039	-0.0325164	-0.0769794	-0.0539663	-0.0263978	0.208358	-0.0169677	0.165218	0.00787133
SM d40:2	-0.00335701	-0.0148424	-0.0016645	-0.00972214	-0.00393977	-0.00313419	0.000223249	-0.000434595	0.0245707	-0.00871136	0.00954399	0.011468
SM d41:2	-0.07234	0.10334	-0.0490809	0.014143	0.0380464	-0.0897702	0.035205	0.0554769	0.0442837	-0.0505194	0.0531649	-0.0819493
SM d42:1	-0.250527	0.0423257	-0.0847484	-0.154242	0.0117456	-0.0583463	-0.0457256	0.0104601	0.30326	-0.0616165	0.23117	0.0562447
SM d42:2	-0.218174	0.0645347	-0.0604288	-0.0540599	-0.00814983	-0.0551532	0.00951606	0.0309322	0.178334	-0.0533265	0.14196	0.0240158
SM d42:3	-0.0907157	-0.0511037	-0.0623584	-0.0832519	-0.011262	-0.00687764	-0.0154507	0.0110352	0.112814	0.027144	0.114977	0.0550497
SM d44:2	-0.217126	0.0441256	-0.0957271	-0.0871245	0.0862576	0.0170872	0.022838	0.0226178	0.212532	-0.0948062	0.105548	-0.016222
TG 14:0_16:0_22:6	-0.241072	-0.204659	-0.230607	-0.279619	0.12104	0.201338	-0.0563156	0.0157543	0.181669	0.275575	0.199726	0.0171718
TG 16:0_16:0_16:0	-0.109276	-0.11456	-0.0417274	-0.130403	-0.00198336	0.112081	0.0295424	0.00491469	0.0537846	0.0509573	0.146366	0.000303111
TG 16:0_16:0_16:1	-0.176021	-0.192085	0.0482448	-0.142942	-0.0360711	0.208845	-0.0202009	0.241738	-6.08917e-05	0.00796377	0.0798843	-0.0192943
TG 16:0_16:0_18:0	-0.119867	-0.149206	-0.041287	-0.134518	-0.00117654	0.0393101	0.011528	-0.0103702	0.124503	0.0522929	0.208719	0.0200714
TG 16:0_16:0_18:1	-0.181827	-0.137196	-0.0828182	-0.137178	0.0391266	0.118588	0.00495268	0.0455593	0.0808079	0.072235	0.174097	0.00365347
TG 16:0_16:0_18:2	-0.130797	-0.210954	-0.0532818	-0.144954	-0.000715682	0.187037	-0.0578973	0.075654	0.0782358	0.0817498	0.143627	0.0322955
TG 16:0_16:0_20:4	-0.114129	-0.126901	-0.0576282	-0.0784249	-0.00226059	0.0441899	-0.0541329	-0.029359	0.10773	0.108003	0.168888	0.0340252
TG 16:0_16:1_16:1	-0.147335	-0.267312	0.0605659	-0.121603	-0.086882	0.247589	-0.0824656	0.334219	-0.0366358	0.0309954	0.0451683	0.0236955
TG 16:0_16:1_18:2	-0.258724	-0.330782	-0.0226524	-0.15768	0.00630731	0.271978	-0.101806	0.209117	0.0905934	0.116049	0.193106	-0.0155067
TG 16:0_16:1_22:6	-0.195542	-0.227072	-0.181197	-0.181031	0.0243032	0.147076	-0.0924294	0.0233004	0.200783	0.254377	0.216433	0.0109987
TG 16:0_18:0_18:0	-0.134087	-0.198714	-0.0653955	-0.172486	-0.0381574	0.0433343	-0.0238805	0.100587	0.182336	0.0501839	0.180998	0.0752818
TG 16:0_18:0_18:1	-0.20753	-0.167867	-0.101364	-0.156357	0.0385248	0.0892935	-0.0109303	0.0146288	0.16216	0.0984517	0.227262	0.0137276
TG 16:0_18:0_22:4	-0.210305	-0.160385	-0.10538	-0.150588	-0.0709126	0.0156111	-0.123204	-0.070544	0.250908	0.21098	0.322892	0.0909285
TG 16:0_18:0_22:6	-0.304159	-0.307544	-0.206833	-0.282056	0.0410827	0.10086	-0.0449167	0.0326999	0.272851	0.224565	0.378523	0.0949272
TG 16:0_18:1_18:2	-0.264934	-0.291927	-0.220203	-0.23072	0.0560554	0.26525	-0.0567669	0.0912589	0.176505	0.143609	0.265887	0.0659854
TG 16:0_18:1_20:4	-0.15336	-0.0935017	-0.061998	-0.0268977	-0.0535813	0.0665774	-0.0970404	-0.0636479	0.133301	0.168491	0.148975	0.0326832
TG 16:0_18:1_22:6	-0.281932	-0.239663	-0.239232	-0.252681	0.112049	0.174701	-0.0388641	0.0616681	0.213735	0.207308	0.229998	0.0529129
TG 16:0_18:2_18:2	-0.268579	-0.382686	-0.224646	-0.255842	0.0727549	0.335286	-0.0899578	0.15895	0.212158	0.11325	0.244253	0.0850581
TG 16:0_18:2_20:4	-0.245544	-0.232703	-0.0865173	-0.14512	-0.0749818	0.209502	-0.0700219	-0.0332886	0.210637	0.14076	0.269168	0.0581106
TG 16:0_18:2_22:6	-0.256587	-0.202817	-0.191946	-0.156723	0.0425016	0.154415	-0.0965174	0.0323685	0.174233	0.204239	0.246707	0.0501265
TG 16:0_20:2_20:4	-0.198428	-0.166687	-0.110955	-0.0960838	-0.0110145	0.117328	-0.144761	-0.075896	0.149828	0.216654	0.257319	0.0626962
TG 16:0_20:4_22:6	-0.260795	-0.198201	-0.180432	-0.136674	0.0200699	0.141152	-0.107744	-0.00457582	0.194775	0.247057	0.234273	0.0510953
TG 16:0_22:4_22:6	-0.317809	-0.509085	-0.342386	-0.392544	0.050508	0.21924	-0.00323125	0.0771342	0.349516	0.357456	0.386569	0.124631
TG 16:0_22:6_22:6	-0.3237	-0.288642	-0.330711	-0.312649	0.145719	0.242601	-0.00937695	0.101382	0.242577	0.223732	0.230722	0.0783467
TG 18:0_18:0_18:1	-0.272419	-0.177753	-0.159413	-0.249385	0.0109879	0.0859875	-0.0504478	0.055869	0.285421	0.162007	0.236393	0.0727534
TG 18:0_18:1_18:1	-0.227297	-0.199894	-0.148065	-0.189837	0.0251614	0.0891366	-0.0707356	0.0150781	0.238018	0.163618	0.235408	0.0694084
TG 18:0_18:1_20:1	-0.27928	-0.235998	-0.177934	-0.253664	0.0127786	0.129574	-0.115467	0.0720991	0.294278	0.209908	0.268825	0.0748809
TG 18:0_18:1_20:4	-0.167142	-0.14728	-0.110101	-0.116475	-0.0268214	0.0532799	-0.109113	-0.0676015	0.193871	0.18378	0.253169	0.0604329
TG 18:0_18:1_22:6	-0.387883	-0.408593	-0.395274	-0.399783	0.0294522	0.132343	-0.0980681	0.066174	0.425787	0.374045	0.480555	0.181244
TG 18:0_20:4_22:6	-0.222913	-0.187066	-0.149278	-0.13947	-0.0424413	0.027164	-0.153361	-0.0199602	0.262082	0.18424	0.337365	0.103638
TG 18:0_22:4_22:6	-0.463075	-0.493905	-0.426708	-0.413006	-0.00945982	0.107347	-0.139782	0.0184015	0.465345	0.479383	0.57062	0.304838
TG 18:0_22:6_22:6	-0.519674	-0.578817	-0.545641	-0.485706	0.0795619	0.218537	-0.0790917	0.10906	0.511834	0.446436	0.564857	0.278644
TG 18:1_18:1_22:6	-0.294123	-0.276634	-0.247427	-0.236569	0.0189836	0.135482	-0.0466405	0.0507181	0.294146	0.252446	0.273862	0.0757576
TG 18:1_20:4_22:6	-0.200314	-0.169499	-0.153864	-0.0987873	0.0232081	0.127588	-0.125272	-0.0395284	0.195871	0.205924	0.174766	0.0599085
TG 18:1_22:6_22:6	-0.534862	-0.471136	-0.472201	-0.412842	0.190536	0.285704	-0.00750851	0.179351	0.416423	0.29327	0.375389	0.157877
TG 54:4	-0.170658	-0.143201	-0.0607442	-0.127473	-0.00358952	0.0492589	-0.0581143	-0.0467889	0.160282	0.141266	0.244099	0.0156623
TG 54:6	-0.245305	-0.210838	-0.180856	-0.245725	0.0705087	0.113495	-0.0262748	0.0288566	0.172056	0.199762	0.268323	0.0559976
TG 58:9	-0.272808	-0.182002	-0.198509	-0.140185	-0.0212905	0.114536	-0.0836842	0.0016958	0.208681	0.229007	0.295083	0.049476

### Sheet: Significance_Sham-D1-D3
	F.stat	p.value	-LOG10(p)	FDR
CE 22:6	431.27	1.1556e-09	8.9372	3.1317e-07
CE 18:2	220.73	2.2526e-08	7.6473	3.0522e-06
PE 18:0_20:4	192.7	4.0959e-08	7.3877	3.6999e-06
CAR 16:0	172.6	6.6451e-08	7.1775	4.4347e-06
CAR 18:0	164.6	8.1821e-08	7.0871	4.4347e-06
PE(P-16:0/22:4)	147.76	1.3116e-07	6.8822	5.4352e-06
Cer(d18:1/22:0).1	139.63	1.6789e-07	6.775	5.4352e-06
Cer(d18:1/23:0)	137.89	1.7734e-07	6.7512	5.4352e-06
Cer(d18:1/24:0)	137.27	1.8084e-07	6.7427	5.4352e-06
Cer(d18:1/22:1)	134.05	2.0056e-07	6.6978	5.4352e-06
CE 22:4	123.68	2.8464e-07	6.5457	7.0125e-06
DG 16:0_22:6	110.53	4.632e-07	6.3342	1.0461e-05
TG 18:0_22:4_22:6	102.25	6.4844e-07	6.1881	1.3517e-05
CE 18:1	98.361	7.6617e-07	6.1157	1.4293e-05
PE(P-16:0/20:4)	97.41	7.9889e-07	6.0975	1.4293e-05
Cer(d18:1/24:2)	95.953	8.5235e-07	6.0694	1.4293e-05
PE 36:3	94.829	8.9662e-07	6.0474	1.4293e-05
TG 18:0_22:6_22:6	92.086	1.0171e-06	5.9927	1.5312e-05
PC 22:6_22:6	85.966	1.3655e-06	5.8647	1.9476e-05
PC 34:3	83.464	1.5491e-06	5.8099	2.099e-05
PE(P-18:0/20:4)	79.44	1.9125e-06	5.7184	2.4681e-05
PC 36:4	72.322	2.8496e-06	5.5452	3.5101e-05
TG 18:1_22:6_22:6	68.037	3.6893e-06	5.4331	4.2365e-05
Cer(d18:1/22:0)	67.766	3.7518e-06	5.4258	4.2365e-05
TG 18:0_18:1_22:6	66.498	4.063e-06	5.3912	4.4042e-05
CAR 18:1	61.375	5.6915e-06	5.2448	5.9323e-05
DG 18:0_22:6	60.489	6.0489e-06	5.2183	6.0713e-05
PC 26:1_26:4	53.72	9.9229e-06	5.0034	9.604e-05
TG 16:0_22:6_22:6	52.35	1.1045e-05	4.9568	0.00010322
LPC 18:0	51.575	1.1749e-05	4.93	0.00010613
PC 36:2	49.7	1.3692e-05	4.8635	0.00011729
PE(P-18:0/22:4)	49.084	1.4415e-05	4.8412	0.00011729
TG 16:0_22:4_22:6	49.078	1.4422e-05	4.841	0.00011729
PS 34:1	48.839	1.4715e-05	4.8322	0.00011729
PC 16:0_18:2	47.38	1.6671e-05	4.778	0.00012908
DG 16:0_18:1	45.99	1.8838e-05	4.725	0.00013772
PC 17:0_18:0	45.895	1.8998e-05	4.7213	0.00013772
LPC 16:0	45.712	1.9312e-05	4.7142	0.00013772
PE 18:0_22:4	44.853	2.0871e-05	4.6805	0.00014503
TG 18:1_18:1_22:6	44.141	2.2281e-05	4.6521	0.00015095
TG 16:0_18:0_22:6	41.483	2.8692e-05	4.5422	0.00018965
TG 16:0_18:1_22:6	39.493	3.5015e-05	4.4557	0.00022271
TG 54:6	39.403	3.5338e-05	4.4518	0.00022271
Cer(d18:1/16:0)	37.912	4.1282e-05	4.3842	0.00025426
PE 38:7	37.218	4.4463e-05	4.352	0.00026777
PC 18:0_20:4	35.432	5.414e-05	4.2665	0.00031896
TG 18:0_18:1_18:1	34.888	5.7586e-05	4.2397	0.00033204
CAR 20:4	34.456	6.0518e-05	4.2181	0.00034168
Cer(d18:1/23:1).1	33.636	6.6594e-05	4.1766	0.00036831
DG 18:0_22:4	33.425	6.8276e-05	4.1657	0.00037006
TG 18:0_18:0_18:1	32.799	7.3592e-05	4.1332	0.00039105
Cer(d20:1/18:0)	31.781	8.3354e-05	4.0791	0.0004344
TG 16:0_18:0_22:4	31.407	8.7331e-05	4.0588	0.00044654
PC 34:1	30.66	9.5987e-05	4.0178	0.00048171
Cer(d18:1/21:0)	28.617	0.00012567	3.9008	0.00061922
SM d42:3	28.376	0.00012987	3.8865	0.00062516
TG 18:0_20:4_22:6	28.214	0.00013279	3.8768	0.00062516
PC 40:7	28.159	0.0001338	3.8736	0.00062516
Cer(d18:2/18:0)	27.515	0.00014633	3.8347	0.00067215
TG 18:0_18:1_20:1	27.131	0.00015451	3.8111	0.00069786
PC 40:8	25.456	0.00019736	3.7047	0.0008768
SM d34:1	25.32	0.00020144	3.6959	0.00088047
PC 40:8.1	25.055	0.00020971	3.6784	0.00090208
TG 18:0_18:1_20:4	24.656	0.00022293	3.6518	0.00094395
PE 42:4	23.55	0.00026532	3.5762	0.0010935
PE 16:0_20:4	23.527	0.00026631	3.5746	0.0010935
DG 18:1_22:6	23.374	0.00027293	3.564	0.0011039
TG 16:0_18:1_18:2	22.844	0.00029754	3.5265	0.0011858
TG 58:9	22.43	0.00031868	3.4966	0.0012516
PC 38:3	22.17	0.00033295	3.4776	0.001289
TG 16:0_18:2_22:6	21.787	0.00035534	3.4494	0.001347
PC 40:7.1	21.745	0.00035787	3.4463	0.001347
PC 16:0_22:6	21.299	0.00038662	3.4127	0.0014352
TG 14:0_16:0_22:6	21.106	0.0003999	3.398	0.0014645
LPC 18:2	20.88	0.00041615	3.3808	0.001494
TG 16:0_18:0_18:1	20.842	0.00041899	3.3778	0.001494
DG 18:1_18:1	20.759	0.00042516	3.3714	0.0014963
TG 16:0_16:0_20:4	20.512	0.00044445	3.3522	0.0015442
TG 16:0_20:4_22:6	20.06	0.00048245	3.3165	0.001655
PC 16:0_20:4	19.703	0.00051525	3.288	0.0017454
TG 16:0_16:0_18:1	18.824	0.00060858	3.2157	0.0020132
PE 40:9	18.819	0.00060916	3.2153	0.0020132
TG 16:0_16:1_22:6	18.732	0.00061958	3.2079	0.0020193
PE 16:0_16:0	18.679	0.00062592	3.2035	0.0020193
PC 42:4	18.3	0.0006742	3.1712	0.0021495
DG 18:0_18:1	17.762	0.00075067	3.1246	0.0023655
TG 16:0_18:0_18:0	17.427	0.00080369	3.0949	0.0025034
TG 16:0_18:2_18:2	17.291	0.00082644	3.0828	0.0025451
TG 18:1_20:4_22:6	16.803	0.00091508	3.0385	0.0027719
PC 38:4.1	16.775	0.00092054	3.036	0.0027719
PC 38:3.1	16.449	0.00098675	3.0058	0.0029386
PC 36:2.1	16.314	0.0010159	2.9931	0.0029926
PC 38:7.2	15.973	0.0010944	2.9608	0.0031891
TG 54:4	15.896	0.0011131	2.9535	0.003209
PC 38:5.1	15.662	0.0011723	2.931	0.0033442
DG 16:0_18:0	15.057	0.0013446	2.8714	0.0037957
PE 22:6_22:6	14.699	0.0014613	2.8353	0.0040825
PE(O-18:0/22:4)	14.264	0.00162	2.7905	0.0044799
PC 40:4.2	14.208	0.001642	2.7846	0.0044948
PE 16:0_22:6	14.105	0.001683	2.7739	0.004561
TG 16:0_16:0_18:0	13.913	0.0017635	2.7536	0.0047318
TG 16:0_20:2_20:4	13.855	0.0017886	2.7475	0.0047521
SM d36:1.1	13.081	0.0021717	2.6632	0.0057138
PE(P-18:0/22:6)	12.833	0.0023146	2.6355	0.0060312
TG 16:0_18:1_20:4	11.853	0.0030078	2.5217	0.007763
PC 32:1.1	11.402	0.003411	2.4671	0.0087207
TG 16:0_16:0_16:0	11.309	0.0035026	2.4556	0.0088711
TG 16:0_18:2_20:4	11.181	0.0036327	2.4398	0.0091155
PC 32:1	11.029	0.003796	2.4207	0.0094377
PC 38:6	10.953	0.0038804	2.4111	0.0095598
SM d36:2	10.603	0.0043016	2.3664	0.010502
PC 40:5.1	10.415	0.0045511	2.3419	0.011012
PE 18:0_20:3	10.207	0.0048491	2.3143	0.011629
PE 18:1_22:6	10.154	0.0049281	2.3073	0.011715
PC 36:3.2	10.108	0.0049977	2.3012	0.011777
PC 36:3	10.026	0.0051257	2.2902	0.011975
PE 18:0_22:6	9.992	0.0051805	2.2856	0.011985
PE 42:10	9.9684	0.0052187	2.2824	0.011985
PE 40:8	9.9124	0.0053107	2.2749	0.012094
TG 16:0_16:0_18:2	9.5626	0.0059314	2.2268	0.013395
PE 40:5	9.3525	0.0063472	2.1974	0.014216
SM d36:1	9.2789	0.0065012	2.187	0.014441
PC 38:7.1	9.1486	0.0067851	2.1684	0.014949
PE(P-38:5)	9.0563	0.0069956	2.1552	0.015289
PE(P-18:0/16:0)	8.9636	0.007215	2.1418	0.015642
LPC 18:1	8.9309	0.0072943	2.137	0.015689
SHexCer 42:1;O2	8.9009	0.0073682	2.1326	0.015723
PC 22:4_22:6	8.697	0.0078944	2.1027	0.016714
Cer(d17:1/18:0)	8.2339	0.009271	2.0329	0.019476
Cer(d18:2/18:0).1	8.1675	0.0094919	2.0226	0.019787
PE(O-16:0/22:6)	8.0653	0.0098442	2.0068	0.020365
PC 20:4_22:6	7.821	0.010754	1.9684	0.022077
PC 18:0_18:1	7.7385	0.011084	1.9553	0.022584
PC 40:7.2	7.6691	0.011371	1.9442	0.022996
DG 16:0_16:0	7.5315	0.011968	1.922	0.024024
PE 42:9.1	7.4219	0.012471	1.9041	0.02485
PC 32:1.2	7.3044	0.013039	1.8847	0.025793
PC 38:4	7.1247	0.013971	1.8548	0.027436
PE(P-40:7)	7.0729	0.014255	1.846	0.027792
PE 16:0_18:0	7.0291	0.014501	1.8386	0.028069
PC 37:2.1	6.8151	0.015776	1.802	0.030321
PC 37:2	6.6369	0.016944	1.771	0.032189
PC 40:4	6.6308	0.016986	1.7699	0.032189
PE 38:5	6.2825	0.019598	1.7078	0.036883
PC 33:0	6.0036	0.022051	1.6566	0.041067
TG 16:0_16:1_18:2	5.9959	0.022124	1.6551	0.041067
PC 38:2	5.7223	0.024917	1.6035	0.045936
PE 18:1_20:4	5.7012	0.02515	1.5995	0.046051
DG 18:1_20:4	5.5954	0.026358	1.5791	0.047939
PE 42:7	5.5359	0.027068	1.5675	0.048902
HexCer(d18:1/24:1)	5.4804	0.027752	1.5567	0.049806
SHexCer 42:2;O2	5.4396	0.028268	1.5487	0.0504
PE 18:1_18:2	5.4032	0.028739	1.5415	0.050903
PC 18:1_18:1	5.0184	0.03435	1.4641	0.060447
Cer(d18:1/19:0)	4.9291	0.035837	1.4457	0.062658
PC 37:7	4.8037	0.038062	1.4195	0.066121
PC 36:2.2	4.7759	0.03858	1.4136	0.066593
PE 16:0_22:4	4.5639	0.042809	1.3685	0.072998
PC 39:6	4.563	0.042829	1.3683	0.072998
SM d38:1	4.2094	0.051229	1.2905	0.086769
SM d42:1	4.1473	0.052904	1.2765	0.088837
PC 35:2.1	4.14	0.053106	1.2749	0.088837
PC 44:2	4.065	0.055231	1.2578	0.091825
PC 42:7	3.9466	0.058801	1.2306	0.096956
PC 16:0_18:0	3.9392	0.059032	1.2289	0.096956
TG 16:0_16:0_16:1	3.913	0.059866	1.2228	0.097733
SM d40:2	3.7593	0.065045	1.1868	0.10555
SM d40:1	3.7344	0.065933	1.1809	0.10636
PC 38:3.2	3.5344	0.07365	1.1328	0.1181
DG 18:0_20:4	3.4977	0.075184	1.1239	0.11985
PE 40:5.1	3.3258	0.082903	1.0814	0.13138
PC 42:1	3.3141	0.083465	1.0785	0.13151
PC 39:4	3.2959	0.084347	1.0739	0.13213
HexCer(d18:1/18:1)	3.2212	0.088081	1.0551	0.13712
PE 42:9	3.2121	0.088546	1.0528	0.13712
PC 40:3	3.1739	0.090548	1.0431	0.13942
DG 16:0_20:4	3.1531	0.091664	1.0378	0.14034
PC 35:2	3.1006	0.094543	1.0244	0.14394
PE 42:5	3.0741	0.096044	1.0175	0.14498
PE 18:1_18:1	3.0697	0.096296	1.0164	0.14498
HexCer(d18:2/23:1)	2.8953	0.10694	0.97084	0.15931
PC 16:0_16:1	2.8946	0.10699	0.97065	0.15931
Cer(d18:1/24:1)	2.7841	0.11449	0.94123	0.16955
PC 17:0_18:1	2.6708	0.12286	0.9106	0.18095
PE 16:0_18:1	2.6039	0.12815	0.89228	0.18772
PE 41:6	2.5261	0.13466	0.87076	0.1962
PE(P-16:0/22:6)	2.4275	0.1435	0.84314	0.20797
PC 42:2	2.4051	0.14561	0.83682	0.20989
Cer(d18:1/18:0)	2.3527	0.15069	0.82192	0.21504
PC 38:0	2.3519	0.15077	0.82169	0.21504
SM d44:2	2.3368	0.15227	0.81739	0.21605
SM d42:2	2.2484	0.16146	0.79195	0.22789
TG 16:0_16:1_16:1	2.2105	0.1656	0.78094	0.23253
PC 41:2	2.1992	0.16686	0.77764	0.23309
PC 33:1	2.1501	0.17248	0.76327	0.2397
PC 41:1	2.1286	0.17501	0.75693	0.24198
PE 34:2	2.1206	0.17596	0.7546	0.24205
PC 16:0_18:1	2.1116	0.17704	0.75192	0.24232
PC 18:0_22:6	2.0562	0.18388	0.73547	0.25041
HexCer(d18:1/24:0)	2.0272	0.18758	0.7268	0.25375
PE 39:6	2.0224	0.18821	0.72537	0.25375
HexCer(d18:1/23:0)	1.9935	0.192	0.71669	0.25759
PC 32:0.1	1.9735	0.19469	0.71066	0.2599
PC 40:1	1.896	0.20552	0.68714	0.27302
HexCer(d18:1/26:1)	1.8247	0.21616	0.66523	0.28575
PC 40:5	1.8003	0.21995	0.65768	0.28935
HexCer(d18:1/22:0)	1.7591	0.22655	0.64484	0.29659
PC 42:3	1.7232	0.23249	0.63359	0.30291
PC 40:2	1.6094	0.25262	0.59753	0.32756
PC 40:6	1.581	0.25797	0.58843	0.33291
PE 22:4_22:6	1.4557	0.2833	0.54776	0.36246
PS 36:1	1.4546	0.28355	0.54738	0.36246
Cer(d18:2/20:0)	1.4383	0.28706	0.54203	0.36522
HexCer(d18:1/24:1).1	1.4127	0.29271	0.53356	0.37067
PC 36:3.1	1.3853	0.29889	0.5245	0.37673
HexCer(d18:1/25:0)	1.3405	0.30933	0.50958	0.38809
SM d36:0	1.3254	0.31296	0.50452	0.39083
PE(P-18:0/20:1)	1.2902	0.32162	0.49266	0.39981
PE 18:1_20:1	1.2467	0.33273	0.47791	0.41095
PE(O-18:0/22:6)	1.2427	0.33375	0.47657	0.41095
HexCer(d18:1/25:1)	1.2375	0.33513	0.47478	0.41095
PE 38:1	1.1193	0.36802	0.43413	0.44925
HexCer(d18:1/22:1).1	1.1069	0.37172	0.42978	0.45173
HexCer(d18:1/18:0)	1.0866	0.37782	0.42272	0.45709
PE(P-38:2)	1.0751	0.38135	0.41868	0.45931
PC 36:0	1.0594	0.38621	0.41318	0.46311
PC 16:0_16:0	1.0474	0.38999	0.40895	0.46558
PC 38:5	1.023	0.39782	0.40032	0.47284
PC 39:1	1.009	0.40238	0.39536	0.47618
PE 40:7	0.90701	0.43767	0.35885	0.51569
HexCer(d18:1/23:1).1	0.9015	0.43968	0.35686	0.51582
SM d38:2	0.89292	0.44284	0.35375	0.51724
PC 40:4.1	0.88623	0.44532	0.35132	0.51724
PE 35:1	0.87998	0.44765	0.34906	0.51724
PE(P-36:2)	0.87765	0.44853	0.34821	0.51724
PC 38:1	0.78073	0.48678	0.31267	0.55897
PC 30:0	0.76378	0.49387	0.30638	0.56473
PC 31:0	0.71409	0.51541	0.28785	0.58687
HexCer(d18:1/20:0)	0.68672	0.52776	0.27756	0.59842
PC 37:4	0.67879	0.53141	0.27457	0.60005
HexCer(d18:1/24:2)	0.67382	0.53371	0.27269	0.60015
HexCer(d18:1/24:1).2	0.56613	0.58669	0.23159	0.657
PC 33:1.1	0.54465	0.59802	0.22328	0.66693
PC 35:7	0.53854	0.60129	0.22091	0.66783
PC 42:6	0.51859	0.61212	0.21316	0.67589
PC 37:1	0.51602	0.61354	0.21216	0.67589
PC 36:1	0.50333	0.62057	0.20721	0.68086
PC 32:0.3	0.49679	0.62423	0.20465	0.68213
PC 32:0	0.4829	0.6321	0.19921	0.68795
PS 36:2	0.4469	0.65307	0.18504	0.70449
PE 40:6	0.44587	0.65368	0.18463	0.70449
PE(P-18:0/18:1)	0.44348	0.6551	0.18369	0.70449
PC 32:0.2	0.40697	0.67732	0.16921	0.72551
SM d35:1	0.34684	0.71596	0.14511	0.76388
PE 18:0_18:1	0.33054	0.7269	0.13852	0.77251
PS 38:4	0.32269	0.73224	0.13534	0.77515
PC 34:1.1	0.29453	0.75179	0.1239	0.79275
PC(O-18:1/16:0)	0.25485	0.78044	0.10766	0.81976
PS 18:0_22:6	0.20611	0.81748	0.087523	0.85536
PC 34:0	0.16908	0.84706	0.072087	0.8829
PE(O-16:0/22:4)	0.14755	0.86486	0.063052	0.898
HexCer(d18:1/22:1)	0.1292	0.88039	0.055322	0.91064
PC 42:5.2	0.086336	0.91804	0.03714	0.94596
SM d41:2	0.06792	0.93481	0.029277	0.95757
PC 34:0.1	0.066227	0.93637	0.028552	0.95757
HexCer(d18:1/23:1)	0.057084	0.94485	0.024635	0.96261
PE(P-34:1)	0.047808	0.95356	0.020653	0.96784
PC 36:4.1	0.024886	0.97549	0.010778	0.98413
PE 16:1_22:6	0.023468	0.97686	0.010166	0.98413
PC 42:5	0.0075986	0.99244	0.0032973	0.9958
PC 42:5.1	0.0042129	0.9958	0.0018288	0.9958
