## Supplementary material for "Inhibition of autophagy-lysosomal function exacerbates microglial and monocyte lipid metabolism reprograming and dysfunction after brain injury": Table_S4

### Sheet: cell_cycle_related_DEGs
Table S4. Seraut-identified cell cycle related DEGs in TBI vs sham CD11B+ monocytes.
p_val	avg_log2FC	pct.1	pct.2	p_val_adj	cluster	gene
1.40116e-77	0.471722	0.495	0.366	3.35046e-73	Surv_MG_4	Anp32e
1.80521e-82	0.383703	0.088	0.164	4.31662e-78	Surv_MG_1	Msh2
5.67863e-80	0.128814	0.296	0.471	1.35787e-75	Surv_MG_1	Ctcf
1.92802e-76	0.353858	0.163	0.271	4.61027e-72	Surv_MG_1	Casp8ap2
2.55214e-76	0.181849	0.252	0.401	6.10267e-72	Surv_MG_1	Ckap5
3.60677e-76	0.324224	0.075	0.142	8.6245e-72	Surv_MG_1	Wdr76
1.36076e-58	0.62097	0.107	0.178	3.25385e-54	Surv_MG_1	Pola1
3.2999e-56	0.504693	0.143	0.229	7.89073e-52	Surv_MG_1	Pold3
1.27891e-45	0.409654	0.119	0.186	3.05813e-41	Surv_MG_1	G2e3
0	0.134386	0.1	0.471	0	Surv_MG_3	Ctcf
0	0.200732	0.087	0.401	0	Surv_MG_3	Ckap5
1.28468e-238	0.381538	0.038	0.229	3.07193e-234	Surv_MG_3	Pold3
2.12604e-209	0.0349287	0.017	0.173	5.08378e-205	Surv_MG_3	Ubr7
2.35266e-195	0.429572	0.051	0.226	5.62569e-191	Surv_MG_3	Hjurp
1.4168e-194	0.0566399	0.03	0.187	3.38784e-190	Surv_MG_3	G2e3
2.49266e-191	0.98888	0.076	0.269	5.96045e-187	Surv_MG_3	Casp8ap2
1.14458e-176	0.191757	0.023	0.163	2.73692e-172	Surv_MG_3	Msh2
1.28677e-141	0.0978578	0.023	0.141	3.07692e-137	Surv_MG_3	Wdr76
2.86659e-132	0.222807	0.015	0.121	6.8546e-128	Surv_MG_3	Cdca7
2.88313e-112	0.0491681	0.016	0.108	6.89415e-108	Surv_MG_3	Cenpf
5.03418e-44	0.0412726	0.259	0.456	1.20377e-39	Surv_MG_5	Ctcf
1.63327e-36	0.204277	0.139	0.262	3.90549e-32	Surv_MG_5	Casp8ap2
8.30829e-29	0.281321	0.121	0.222	1.98668e-24	Surv_MG_5	Pold3
2.29822e-28	0.375353	0.078	0.158	5.4955e-24	Surv_MG_5	Msh2
1.35727e-23	0.251744	0.242	0.388	3.24551e-19	Surv_MG_5	Ckap5
1.70423e-18	0.512282	0.076	0.136	4.07515e-14	Surv_MG_5	Wdr76
6.23943e-14	0.487346	0.115	0.18	1.49197e-09	Surv_MG_5	G2e3
1.2423e-13	0.672657	0.11	0.172	2.97059e-09	Surv_MG_5	Pola1
4.76851e-64	0.0692698	0.517	0.443	1.14025e-59	Hom_MG_1	Ctcf
1.03135e-39	0.334268	0.308	0.268	2.46616e-35	Hom_MG_1	Slbp
2.73037e-35	0.151809	0.409	0.367	6.52887e-31	Hom_MG_1	Anp32e
5.26953e-27	0.589747	0.142	0.113	1.26005e-22	Hom_MG_1	Cdca7
1.49491e-10	0.0304628	0.246	0.229	3.57462e-06	Hom_MG_1	Lbr
1.48071e-08	0.197824	0.168	0.154	0.000354067	Hom_MG_1	Msh2
0	0.139368	0.852	0.422	0	Hom_MG_2	Ctcf
0	0.177247	0.761	0.343	0	Hom_MG_2	Anp32e
0	0.316063	0.64	0.246	0	Hom_MG_2	Slbp
0	0.199573	0.429	0.136	0	Hom_MG_2	Msh2
0	0.592128	0.373	0.097	0	Hom_MG_2	Cdca7
0	0.125725	0.464	0.191	0	Hom_MG_2	Usp1
0	0.209337	0.401	0.147	0	Hom_MG_2	Ubr7
0	0.240866	0.191	0.483	0	Surv_MG_2	Ctcf
0	0.253888	0.162	0.412	0	Surv_MG_2	Ckap5
5.03257e-283	0.34518	0.077	0.237	1.20339e-278	Surv_MG_2	Pold3
3.58072e-254	0.591422	0.107	0.277	8.56221e-250	Surv_MG_2	Casp8ap2
2.69725e-240	0.102883	0.056	0.184	6.44967e-236	Surv_MG_2	Pola1
2.37073e-233	0.277226	0.048	0.169	5.66888e-229	Surv_MG_2	Msh2
1.9265e-194	0.409395	0.07	0.192	4.60666e-190	Surv_MG_2	G2e3
6.11696e-153	0.566626	0.052	0.144	1.46269e-148	Surv_MG_2	Wdr76
3.57613e-136	0.736372	0.11	0.23	8.55123e-132	Surv_MG_2	Hjurp
0	1.31008	0.688	0.261	0	BAM_7	Tubb4b
0	0.476384	0.681	0.323	0	BAM_7	Pcna
0	1.94351	0.439	0.102	0	BAM_7	Gas2l3
2.58232e-303	0.711828	0.525	0.236	6.17485e-299	BAM_7	Nasp
2.23507e-190	0.624081	0.312	0.134	5.34449e-186	BAM_7	Gmnn
2.42988e-130	0.201021	0.482	0.27	5.81033e-126	BAM_7	Rfc2
6.96405e-60	0.0816311	0.331	0.205	1.66524e-55	BAM_7	Usp1
9.93276e-44	0.0953324	0.223	0.135	2.37512e-39	BAM_7	Mcm6
1.59148e-17	0.0254213	0.142	0.097	3.80554e-13	BAM_7	Gins2
0	1.19417	0.432	0.15	0	DAM_2	Cks1b
0	1.07018	0.386	0.132	0	DAM_2	Birc5
0	1.237	0.367	0.131	0	DAM_2	Mcm6
0	1.0872	0.356	0.122	0	DAM_2	Ube2c
3.62843e-291	0.781438	0.655	0.326	8.6763e-287	DAM_2	Pcna
2.52792e-285	0.706838	0.735	0.392	6.04477e-281	DAM_2	Hmgb2
5.74241e-284	1.32735	0.282	0.09	1.37312e-279	DAM_2	Ccnb2
5.11712e-278	0.83079	0.571	0.266	1.22361e-273	DAM_2	Tubb4b
1.34857e-266	0.583021	0.708	0.36	3.22469e-262	DAM_2	Anp32e
7.16662e-260	1.07837	0.278	0.091	1.71368e-255	DAM_2	Cdca3
1.25533e-257	0.539249	0.382	0.148	3.00174e-253	DAM_2	Top2a
2.46799e-257	0.838177	0.394	0.157	5.90145e-253	DAM_2	Rrm1
8.88812e-254	1.1307	0.278	0.093	2.12533e-249	DAM_2	Gins2
1.1929e-239	0.701331	0.333	0.124	2.85247e-235	DAM_2	Cdk1
6.17916e-238	0.681658	0.512	0.238	1.47756e-233	DAM_2	Nasp
6.50573e-235	1.19075	0.267	0.092	1.55565e-230	DAM_2	Mcm5
2.91071e-231	1.29662	0.246	0.082	6.96009e-227	DAM_2	Hells
1.01704e-227	0.483954	0.341	0.131	2.43194e-223	DAM_2	Mki67
9.52633e-222	1.11723	0.28	0.102	2.27794e-217	DAM_2	Mcm4
1.2909e-213	0.865588	0.294	0.11	3.08681e-209	DAM_2	Cdca8
1.88011e-208	0.800148	0.287	0.107	4.49573e-204	DAM_2	Tacc3
2.0316e-205	1.01209	0.276	0.103	4.85797e-201	DAM_2	Fen1
4.71779e-204	1.17425	0.217	0.072	1.12812e-199	DAM_2	Mcm2
2.90963e-202	0.570954	0.355	0.148	6.95752e-198	DAM_2	Tyms
8.95014e-202	0.398846	0.545	0.269	2.14016e-197	DAM_2	Rfc2
9.51392e-198	0.853815	0.327	0.134	2.27497e-193	DAM_2	Gmnn
1.84954e-192	0.282665	0.515	0.25	4.42262e-188	DAM_2	Cbx5
7.699e-186	0.534076	0.432	0.202	1.84099e-181	DAM_2	Usp1
9.67829e-182	0.477651	0.438	0.208	2.31427e-177	DAM_2	Smc4
2.54221e-178	0.286104	0.641	0.344	6.07893e-174	DAM_2	Tmpo
9.39773e-174	0.459668	0.394	0.181	2.24718e-169	DAM_2	Cks2
1.58285e-170	0.392541	0.518	0.264	3.78491e-166	DAM_2	Slbp
5.03305e-170	0.757261	0.308	0.131	1.2035e-165	DAM_2	Cenpa
7.90604e-168	0.625747	0.244	0.092	1.89049e-163	DAM_2	Tpx2
7.97558e-164	1.10248	0.182	0.061	1.90712e-159	DAM_2	Uhrf1
2.93011e-163	0.563337	0.304	0.13	7.00648e-159	DAM_2	Tipin
3.40484e-162	0.660847	0.222	0.082	8.14165e-158	DAM_2	Cenpe
1.68439e-157	0.278337	0.455	0.228	4.0277e-153	DAM_2	Atad2
5.49215e-152	0.431661	0.247	0.098	1.31328e-147	DAM_2	Cenpf
9.22452e-149	0.2949	0.432	0.215	2.20577e-144	DAM_2	Rangap1
6.57422e-143	0.721876	0.186	0.067	1.57203e-138	DAM_2	Rrm2
1.56612e-135	0.800872	0.185	0.069	3.74491e-131	DAM_2	Rad51ap1
1.99513e-128	0.272391	0.331	0.159	4.77076e-124	DAM_2	Ubr7
1.58753e-123	0.736227	0.183	0.071	3.7961e-119	DAM_2	Prim1
2.52839e-120	0.330205	0.251	0.111	6.04587e-116	DAM_2	Cdca7
8.23434e-119	0.757151	0.172	0.066	1.969e-114	DAM_2	Dlgap5
3.1656e-116	0.711849	0.169	0.064	7.56957e-112	DAM_2	Bub1
4.76378e-114	1.02203	0.114	0.036	1.13911e-109	DAM_2	Dtl
3.00833e-113	0.993954	0.151	0.055	7.19352e-109	DAM_2	Cdc20
1.33935e-112	0.45188	0.197	0.081	3.20267e-108	DAM_2	Ncapd2
9.21184e-109	0.402806	0.196	0.081	2.20274e-104	DAM_2	Nusap1
3.96102e-107	0.598189	0.173	0.069	9.4716e-103	DAM_2	Hmmr
2.56371e-106	1.03203	0.121	0.041	6.13034e-102	DAM_2	Ccne2
1.57462e-105	0.933103	0.136	0.049	3.76523e-101	DAM_2	Kif2c
2.9204e-105	0.931384	0.136	0.049	6.98326e-101	DAM_2	Rad51
3.44976e-101	0.379651	0.159	0.062	8.24907e-97	DAM_2	Clspn
3.75502e-100	0.644864	0.162	0.064	8.97901e-96	DAM_2	Aurkb
4.2847e-94	0.623768	0.149	0.059	1.02456e-89	DAM_2	Nuf2
4.71385e-94	0.477002	0.154	0.062	1.12718e-89	DAM_2	Brip1
7.90643e-93	0.673875	0.143	0.056	1.89059e-88	DAM_2	Ckap2
2.14689e-91	0.970391	0.108	0.037	5.13363e-87	DAM_2	Chaf1b
3.93947e-91	0.203553	0.193	0.085	9.42007e-87	DAM_2	Kif20b
3.60711e-89	0.483589	0.161	0.067	8.62531e-85	DAM_2	Ckap2l
5.37271e-89	0.40431	0.181	0.079	1.28472e-84	DAM_2	Rpa2
2.52418e-84	0.285057	0.167	0.072	6.03582e-80	DAM_2	Kif11
1.8591e-77	0.388019	0.145	0.061	4.44549e-73	DAM_2	Ndc80
4.90811e-69	0.675174	0.105	0.041	1.17363e-64	DAM_2	E2f8
5.51615e-58	0.06408	0.136	0.062	1.31902e-53	DAM_2	Anln
4.62002e-53	0.601846	0.105	0.046	1.10474e-48	DAM_2	Aurka
2.23467e-44	0.0600442	0.118	0.058	5.34355e-40	DAM_2	Ect2
7.63619e-41	0.108244	0.117	0.059	1.82597e-36	DAM_2	Kif23
1.22425e-76	0.00295042	0.216	0.392	2.92743e-72	Hom_MG_3	Ckap5
4.21366e-58	0.0717366	0.07	0.16	1.00757e-53	Hom_MG_3	Msh2
3.44386e-56	0.261306	0.122	0.236	8.23496e-52	Hom_MG_3	Lbr
3.33305e-45	0.15117	0.122	0.222	7.96999e-41	Hom_MG_3	Hjurp
1.56456e-38	0.354366	0.1	0.182	3.74117e-34	Hom_MG_3	G2e3
7.10952e-27	0.577882	0.078	0.137	1.70003e-22	Hom_MG_3	Wdr76
1.0405e-90	0.311312	0.46	0.364	2.48804e-86	Hom_MG_4	Anp32e
3.12768e-24	0.215506	0.304	0.269	7.4789e-20	Hom_MG_4	Slbp
1.08883e-27	0.37043	0.48	0.369	2.60362e-23	BAM_4	Anp32e
3.95242e-16	0.0537289	0.425	0.334	9.45102e-12	BAM_4	Pcna
3.77991e-10	0.250198	0.299	0.245	9.03853e-06	BAM_4	Nasp
1.07821e-09	0.757881	0.152	0.112	2.57823e-05	BAM_4	Gas2l3
7.21456e-09	0.138535	0.327	0.277	0.000172515	BAM_4	Rfc2
4.45003e-31	1.05675	0.384	0.23	1.06409e-26	BAM_1	Lbr
2.90091e-11	0.621434	0.251	0.169	6.93665e-07	BAM_1	Pola1
1.14053e-56	0.0360415	0.093	0.169	2.72723e-52	Hom_MG_5	Rrm1
4.11931e-53	0.0128801	0.113	0.193	9.8501e-49	Hom_MG_5	Cks2
4.0135e-49	0.0837654	0.132	0.215	9.59707e-45	Hom_MG_5	Usp1
7.64446e-46	0.00443458	0.048	0.101	1.82794e-41	Hom_MG_5	Cdca3
8.19546e-46	0.0971983	0.091	0.159	1.9597e-41	Hom_MG_5	Tyms
9.26059e-46	0.0809124	0.059	0.116	2.21439e-41	Hom_MG_5	Tacc3
3.15748e-45	0.0938001	0.078	0.14	7.55017e-41	Hom_MG_5	Cenpa
2.20088e-43	0.0127989	0.192	0.284	5.26275e-39	Hom_MG_5	Rfc2
2.47492e-43	0.147258	0.077	0.139	5.91802e-39	Hom_MG_5	Tipin
1.36756e-42	0.0935027	0.192	0.281	3.27011e-38	Hom_MG_5	Tubb4b
2.08271e-42	0.155886	0.049	0.1	4.98017e-38	Hom_MG_5	Mcm5
4.3246e-42	0.159314	0.243	0.342	1.0341e-37	Hom_MG_5	Pcna
1.24869e-40	0.251426	0.098	0.163	2.98587e-36	Hom_MG_5	Cks1b
1.39772e-39	0.0560096	0.051	0.1	3.34224e-35	Hom_MG_5	Tpx2
1.65203e-39	0.101096	0.17	0.252	3.95034e-35	Hom_MG_5	Nasp
2.55295e-38	0.0992343	0.275	0.378	6.10462e-34	Hom_MG_5	Anp32e
1.05834e-36	0.176306	0.085	0.142	2.53069e-32	Hom_MG_5	Mcm6
2.70745e-36	0.130974	0.192	0.277	6.47406e-32	Hom_MG_5	Slbp
1.51888e-35	0.27323	0.087	0.144	3.63194e-31	Hom_MG_5	Gmnn
2.63652e-32	0.0773584	0.069	0.119	6.30446e-28	Hom_MG_5	Cdca7
3.99982e-32	0.189014	0.083	0.134	9.56436e-28	Hom_MG_5	Cdk1
1.85705e-27	0.302538	0.085	0.132	4.44058e-23	Hom_MG_5	Ube2c
1.9187e-27	0.308929	0.093	0.143	4.588e-23	Hom_MG_5	Birc5
4.65271e-25	0.0329255	0.089	0.137	1.11256e-20	Hom_MG_5	Wdr76
2.46101e-22	0.044579	0.301	0.389	5.88477e-18	Hom_MG_5	Ckap5
8.75758e-22	0.10922	0.328	0.408	2.09411e-17	Hom_MG_5	Hmgb2
0	1.67974	0.847	0.391	0	DAM_4	Hmgb2
0	2.11058	0.522	0.179	0	DAM_4	Cks2
0	1.71757	0.533	0.223	0	DAM_4	Lbr
3.45968e-255	2.13274	0.213	0.056	8.2728e-251	DAM_4	Kif23
7.34737e-130	0.44194	0.326	0.15	1.7569e-125	DAM_4	Top2a
2.619e-109	0.624032	0.474	0.27	6.26256e-105	DAM_4	Tubb4b
9.3023e-109	0.569016	0.399	0.21	2.22437e-104	DAM_4	Smc4
8.7064e-108	0.66328	0.272	0.125	2.08187e-103	DAM_4	Ube2c
5.89176e-106	0.506705	0.547	0.33	1.40884e-101	DAM_4	Pcna
4.28984e-101	0.49902	0.286	0.136	1.02579e-96	DAM_4	Birc5
7.0439e-89	0.386425	0.273	0.134	1.68434e-84	DAM_4	Mki67
2.00732e-88	0.669384	0.27	0.132	4.79991e-84	DAM_4	Cenpa
1.08661e-85	0.620006	0.259	0.127	2.59829e-81	DAM_4	Cdk1
1.24099e-83	0.599103	0.371	0.205	2.96746e-79	DAM_4	Usp1
7.64943e-78	0.55278	0.232	0.112	1.82913e-73	DAM_4	Cdca8
8.71283e-76	0.472378	0.212	0.1	2.08341e-71	DAM_4	Cenpf
1.94458e-73	0.425448	0.182	0.082	4.64989e-69	DAM_4	Nusap1
3.39001e-63	0.53805	0.194	0.094	8.10619e-59	DAM_4	Cdca3
1.00031e-61	0.432793	0.279	0.155	2.39193e-57	DAM_4	Cks1b
6.55176e-61	0.519122	0.191	0.094	1.56666e-56	DAM_4	Tpx2
6.13495e-60	0.55506	0.253	0.137	1.46699e-55	DAM_4	Gmnn
8.00989e-60	0.386313	0.285	0.16	1.91532e-55	DAM_4	Rrm1
1.12639e-59	0.473934	0.189	0.093	2.69343e-55	DAM_4	Ccnb2
2.3348e-57	0.265058	0.367	0.218	5.58297e-53	DAM_4	Rangap1
3.14836e-56	0.48579	0.189	0.095	7.52837e-52	DAM_4	Mcm5
1.06488e-55	0.358312	0.428	0.268	2.54634e-51	DAM_4	Slbp
3.43677e-54	0.536788	0.17	0.084	8.218e-50	DAM_4	Cenpe
1.28737e-53	0.459	0.214	0.113	3.07837e-49	DAM_4	Cdca7
2.9059e-53	0.186232	0.528	0.348	6.94859e-49	DAM_4	Tmpo
1.35299e-52	0.281677	0.208	0.11	3.23528e-48	DAM_4	Tacc3
2.28127e-52	0.770688	0.2	0.105	5.45497e-48	DAM_4	Mcm4
2.62669e-51	0.412593	0.242	0.135	6.28093e-47	DAM_4	Mcm6
3.55379e-47	0.316748	0.148	0.073	8.49783e-43	DAM_4	Kif11
2.15928e-46	0.228297	0.383	0.243	5.16328e-42	DAM_4	Nasp
3.40143e-46	0.0318326	0.369	0.231	8.13349e-42	DAM_4	Atad2
6.8495e-45	0.0851738	0.26	0.152	1.63785e-40	DAM_4	Tyms
2.07889e-43	0.527285	0.18	0.097	4.97103e-39	DAM_4	Gins2
1.44386e-42	0.0246749	0.395	0.254	3.45256e-38	DAM_4	Cbx5
6.06189e-42	0.384556	0.135	0.067	1.44952e-37	DAM_4	Dlgap5
8.05071e-41	0.381861	0.136	0.068	1.92508e-36	DAM_4	Ckap2l
8.20419e-40	0.453423	0.136	0.069	1.96179e-35	DAM_4	Rrm2
9.30053e-37	0.567208	0.115	0.057	2.22394e-32	DAM_4	Cdc20
2.67823e-36	0.338656	0.186	0.106	6.40419e-32	DAM_4	Fen1
2.77003e-36	0.394394	0.135	0.07	6.6237e-32	DAM_4	Hmmr
4.82453e-36	0.328443	0.156	0.085	1.15364e-31	DAM_4	Hells
8.11786e-36	0.215664	0.224	0.133	1.94114e-31	DAM_4	Tipin
1.12669e-34	0.468893	0.114	0.057	2.69415e-30	DAM_4	Ckap2
5.92699e-34	0.470161	0.103	0.05	1.41726e-29	DAM_4	Kif2c
2.12536e-33	0.00338283	0.407	0.274	5.08217e-29	DAM_4	Rfc2
1.38813e-32	0.518633	0.113	0.058	3.31931e-28	DAM_4	Ect2
2.69817e-32	0.0347669	0.258	0.162	6.45185e-28	DAM_4	Ubr7
5.78372e-32	0.140997	0.154	0.087	1.383e-27	DAM_4	Kif20b
8.96619e-31	0.44465	0.123	0.066	2.14399e-26	DAM_4	Aurkb
5.79202e-30	0.359805	0.114	0.06	1.38499e-25	DAM_4	Nuf2
2.88143e-29	0.180133	0.129	0.071	6.89008e-25	DAM_4	Rad51ap1
9.15688e-29	0.280261	0.145	0.083	2.18959e-24	DAM_4	Ncapd2
1.13131e-28	0.0665513	0.512	0.367	2.70519e-24	DAM_4	Anp32e
4.67608e-27	0.102312	0.116	0.063	1.11814e-22	DAM_4	Anln
1.18222e-26	0.367235	0.119	0.066	2.82692e-22	DAM_4	Bub1
3.35045e-26	0.230916	0.115	0.063	8.01161e-22	DAM_4	Uhrf1
8.59109e-26	0.127767	0.181	0.111	2.0543e-21	DAM_4	Gas2l3
1.53613e-25	0.0831785	0.592	0.446	3.67318e-21	DAM_4	Ctcf
1.22475e-23	0.397405	0.128	0.075	2.92861e-19	DAM_4	Mcm2
1.01112e-21	0.0563787	0.124	0.073	2.41779e-17	DAM_4	Prim1
5.92618e-20	0.00724004	0.107	0.063	1.41707e-15	DAM_4	Ndc80
9.32957e-162	1.06747	0.239	0.108	2.23089e-157	BAM_2	Gas2l3
1.40956e-140	0.487642	0.531	0.327	3.37054e-136	BAM_2	Pcna
1.5713e-118	0.378901	0.444	0.268	3.75729e-114	BAM_2	Tubb4b
1.28325e-117	0.585076	0.4	0.24	3.0685e-113	BAM_2	Nasp
9.73813e-74	0.629245	0.234	0.136	2.32858e-69	BAM_2	Gmnn
6.98396e-54	0.337386	0.511	0.365	1.67001e-49	BAM_2	Anp32e
5.24546e-46	0.121535	0.384	0.273	1.25429e-41	BAM_2	Rfc2
9.20599e-31	0.500626	0.198	0.135	2.20134e-26	BAM_2	Mcm6
4.1165e-28	0.200202	0.28	0.206	9.84338e-24	BAM_2	Usp1
2.17831e-23	0.0666495	0.191	0.134	5.20878e-19	BAM_2	Cenpa
4.64192e-22	0.441837	0.152	0.106	1.10997e-17	BAM_2	Mcm4
3.71932e-21	0.0676545	0.286	0.219	8.89363e-17	BAM_2	Rangap1
2.57166e-19	0.714977	0.11	0.075	6.14934e-15	BAM_2	Mcm2
1.12712e-16	0.0942205	0.211	0.162	2.69516e-12	BAM_2	Ubr7
1.73386e-16	0.061141	0.208	0.156	4.14601e-12	BAM_2	Cks1b
2.43575e-14	0.436149	0.142	0.106	5.82436e-10	BAM_2	Fen1
5.45054e-11	0.00243018	0.326	0.269	1.30333e-06	BAM_2	Slbp
1.90524e-10	0.0347609	0.202	0.162	4.55582e-06	BAM_2	Rrm1
5.52055e-09	0.251649	0.125	0.098	0.000132007	BAM_2	Gins2
5.13542e-07	0.188671	0.108	0.086	0.0122798	BAM_2	Hells
0	0.974215	0.753	0.323	0	DAM_3	Pcna
0	0.591117	0.746	0.359	0	DAM_3	Anp32e
0	0.661655	0.609	0.265	0	DAM_3	Tubb4b
0	0.741657	0.559	0.237	0	DAM_3	Nasp
0	0.796925	0.432	0.15	0	DAM_3	Cks1b
0	1.26282	0.397	0.13	0	DAM_3	Mcm6
0	1.27237	0.334	0.106	0	DAM_3	Gas2l3
0	1.14217	0.299	0.093	0	DAM_3	Gins2
0	1.26107	0.295	0.091	0	DAM_3	Mcm5
1.95094e-275	0.90123	0.364	0.133	4.6651e-271	DAM_3	Gmnn
1.00779e-256	1.01217	0.277	0.09	2.40983e-252	DAM_3	Ccnb2
2.11935e-251	1.209	0.256	0.082	5.0678e-247	DAM_3	Hells
4.14378e-244	1.2775	0.232	0.071	9.9086e-240	DAM_3	Mcm2
1.88332e-241	1.10482	0.291	0.102	4.5034e-237	DAM_3	Mcm4
8.49191e-220	0.465151	0.346	0.133	2.03059e-215	DAM_3	Birc5
4.44588e-217	0.308789	0.332	0.125	1.0631e-212	DAM_3	Cdk1
1.54108e-197	0.355748	0.359	0.148	3.68503e-193	DAM_3	Tyms
2.4472e-197	0.438516	0.373	0.157	5.85175e-193	DAM_3	Rrm1
3.68383e-197	1.03144	0.195	0.061	8.80876e-193	DAM_3	Uhrf1
5.59687e-188	0.188162	0.52	0.25	1.33832e-183	DAM_3	Cbx5
2.67493e-182	0.072966	0.313	0.124	6.39629e-178	DAM_3	Ube2c
4.81185e-182	0.709352	0.252	0.092	1.15061e-177	DAM_3	Cdca3
2.70439e-174	0.503406	0.312	0.13	6.46674e-170	DAM_3	Tipin
3.74202e-174	0.550026	0.276	0.107	8.94793e-170	DAM_3	Tacc3
5.22908e-159	1.3193	0.128	0.035	1.25038e-154	DAM_3	Dtl
1.2079e-157	0.174125	0.529	0.27	2.88834e-153	DAM_3	Rfc2
7.39773e-153	0.0955455	0.458	0.228	1.76895e-148	DAM_3	Atad2
6.92781e-149	0.369147	0.415	0.203	1.65658e-144	DAM_3	Usp1
4.19906e-142	1.22677	0.127	0.037	1.00408e-137	DAM_3	Chaf1b
5.99203e-129	0.615994	0.244	0.104	1.43281e-124	DAM_3	Fen1
1.36166e-128	0.0619167	0.426	0.215	3.25601e-124	DAM_3	Rangap1
1.01204e-123	0.158854	0.33	0.159	2.42e-119	DAM_3	Ubr7
2.46333e-106	0.0951018	0.48	0.265	5.89031e-102	DAM_3	Slbp
3.76437e-106	0.54184	0.176	0.071	9.00136e-102	DAM_3	Prim1
1.37976e-81	0.125368	0.261	0.132	3.29928e-77	DAM_3	Cenpa
1.97821e-78	0.371972	0.175	0.08	4.73029e-74	DAM_3	Rpa2
3.45073e-74	0.558116	0.109	0.041	8.2514e-70	DAM_3	Ccne2
4.8672e-71	0.274936	0.153	0.068	1.16385e-66	DAM_3	Rrm2
1.74223e-68	0.165383	0.217	0.112	4.16602e-64	DAM_3	Cdca7
2.39683e-50	0.0424968	0.13	0.062	5.7313e-46	DAM_3	Brip1
2.91678e-48	0.0419058	0.13	0.063	6.97461e-44	DAM_3	Clspn
7.15593e-39	0.210837	0.103	0.05	1.71113e-34	DAM_3	Rad51
6.33963e-173	0.294197	0.733	0.397	1.51593e-168	BAM_5	Hmgb2
9.0669e-125	0.796225	0.614	0.366	2.16808e-120	BAM_5	Anp32e
3.99617e-73	0.750827	0.395	0.228	9.55564e-69	BAM_5	Lbr
9.51136e-50	0.765479	0.249	0.134	2.27436e-45	BAM_5	Cenpa
2.33388e-28	0.0968706	0.321	0.213	5.58078e-24	BAM_5	Smc4
1.38144e-10	0.325045	0.26	0.208	3.30331e-06	BAM_5	Usp1
3.81482e-09	0.109919	0.326	0.271	9.12199e-05	BAM_5	Slbp
1.61938e-08	0.0235979	0.236	0.187	0.000387225	BAM_5	Cks2
2.07036e-08	0.122536	0.295	0.246	0.000495064	BAM_5	Nasp
2.53729e-08	0.0478583	0.324	0.277	0.000606718	BAM_5	Rfc2
1.64458e-06	0.518137	0.138	0.107	0.0393252	BAM_5	Mcm4
0	0.773907	0.758	0.392	0	BAM_3	Hmgb2
1.73329e-92	0.635913	0.383	0.226	4.14465e-88	BAM_3	Lbr
3.27155e-76	0.26654	0.5	0.331	7.82293e-72	BAM_3	Pcna
8.01113e-61	0.564197	0.371	0.243	1.91562e-56	BAM_3	Nasp
4.5401e-55	0.367344	0.493	0.348	1.08563e-50	BAM_3	Tmpo
1.27321e-53	0.534659	0.295	0.185	3.0445e-49	BAM_3	Cks2
8.80051e-40	0.21173	0.381	0.268	2.10438e-35	BAM_3	Slbp
6.99362e-38	0.422198	0.303	0.207	1.67231e-33	BAM_3	Usp1
1.94554e-34	0.276092	0.212	0.134	4.65217e-30	BAM_3	Cenpa
2.56737e-29	0.906334	0.173	0.111	6.13909e-25	BAM_3	Gas2l3
9.8238e-25	0.0710481	0.48	0.367	2.34907e-20	BAM_3	Anp32e
8.66091e-24	0.122028	0.363	0.275	2.071e-19	BAM_3	Rfc2
3.32922e-19	0.373182	0.195	0.138	7.96083e-15	BAM_3	Gmnn
4.25358e-16	0.454408	0.152	0.106	1.01712e-11	BAM_3	Mcm4
0	4.82328	0.951	0.068	0	DAM_5	Nusap1
0	4.74822	0.938	0.058	0	DAM_5	Kif11
0	4.49538	0.953	0.08	0	DAM_5	Tpx2
0	4.61713	0.98	0.121	0	DAM_5	Mki67
0	4.75133	0.915	0.056	0	DAM_5	Hmmr
0	4.45522	0.924	0.07	0	DAM_5	Cenpe
0	4.25072	0.948	0.099	0	DAM_5	Cdca8
0	4.61497	0.897	0.049	0	DAM_5	Anln
0	4.76648	0.981	0.139	0	DAM_5	Top2a
0	4.08689	0.951	0.115	0	DAM_5	Cdk1
0	3.94958	0.96	0.124	0	DAM_5	Birc5
0	4.38016	0.922	0.087	0	DAM_5	Cenpf
0	4.4488	0.887	0.054	0	DAM_5	Ckap2l
0	4.52987	0.879	0.048	0	DAM_5	Ndc80
0	4.46709	0.865	0.045	0	DAM_5	Kif23
0	4.00605	0.896	0.082	0	DAM_5	Cdca3
0	4.38443	0.863	0.052	0	DAM_5	Bub1
0	3.97466	0.878	0.073	0	DAM_5	Kif20b
0	4.47984	0.857	0.052	0	DAM_5	Aurkb
0	3.83293	0.86	0.07	0	DAM_5	Ncapd2
0	3.44427	0.928	0.143	0	DAM_5	Cks1b
0	3.54505	0.88	0.097	0	DAM_5	Tacc3
0	4.35388	0.836	0.054	0	DAM_5	Dlgap5
0	4.23392	0.893	0.114	0	DAM_5	Ube2c
0	4.66803	0.81	0.033	0	DAM_5	Cdca2
0	4.31782	0.82	0.047	0	DAM_5	Nuf2
0	3.68302	0.974	0.201	0	DAM_5	Smc4
0	3.64189	0.881	0.122	0	DAM_5	Cenpa
0	3.24717	0.93	0.173	0	DAM_5	Cks2
0	3.25314	0.898	0.149	0	DAM_5	Rrm1
0	4.20554	0.791	0.045	0	DAM_5	Ect2
0	3.82332	0.795	0.058	0	DAM_5	Rad51ap1
0	4.23409	0.771	0.045	0	DAM_5	Ckap2
0	3.01242	0.866	0.141	0	DAM_5	Tyms
0	3.54757	0.795	0.082	0	DAM_5	Ccnb2
0	4.13898	0.768	0.057	0	DAM_5	Rrm2
0	2.45665	0.945	0.245	0	DAM_5	Cbx5
0	4.27623	0.721	0.039	0	DAM_5	Kif2c
0	1.96464	0.884	0.204	0	DAM_5	Hjurp
0	4.46768	0.711	0.035	0	DAM_5	Aurka
0	2.84673	0.938	0.263	0	DAM_5	Tubb4b
0	2.6591	0.888	0.222	0	DAM_5	Atad2
0	2.22088	0.868	0.209	0	DAM_5	Rangap1
0	2.77088	0.779	0.127	0	DAM_5	Gmnn
0	4.55085	0.668	0.027	0	DAM_5	Ttk
0	3.99124	0.686	0.046	0	DAM_5	Cdc20
0	2.49552	0.976	0.341	0	DAM_5	Tmpo
0	3.63964	0.682	0.052	0	DAM_5	Brip1
0	2.13067	0.823	0.197	0	DAM_5	Usp1
0	3.42183	0.66	0.054	0	DAM_5	Clspn
0	2.86902	0.693	0.097	0	DAM_5	Fen1
0	1.8408	0.762	0.167	0	DAM_5	G2e3
0	3.5152	0.983	0.391	0	DAM_5	Hmgb2
0	1.89845	0.946	0.36	0	DAM_5	Anp32e
0	1.84073	0.812	0.235	0	DAM_5	Nasp
0	2.86191	0.661	0.086	0	DAM_5	Mcm5
0	2.29441	0.695	0.124	0	DAM_5	Tipin
0	1.29737	0.789	0.22	0	DAM_5	Lbr
0	1.65783	0.94	0.373	0	DAM_5	Ckap5
0	2.35628	0.892	0.325	0	DAM_5	Pcna
0	1.99934	0.725	0.159	0	DAM_5	Pola1
0	2.72878	0.664	0.103	0	DAM_5	Gas2l3
0	3.02862	0.622	0.063	0	DAM_5	Prim1
0	4.31354	0.588	0.032	0	DAM_5	E2f8
0	2.32767	0.633	0.078	0	DAM_5	Blm
0	3.57073	0.582	0.041	0	DAM_5	Rad51
0	2.62216	0.622	0.089	0	DAM_5	Gins2
0	3.23964	0.586	0.054	0	DAM_5	Uhrf1
0	2.34086	0.653	0.128	0	DAM_5	Mcm6
0	1.32311	0.792	0.268	0	DAM_5	Rfc2
0	1.49652	0.747	0.263	0	DAM_5	Slbp
0	4.22771	0.501	0.022	0	DAM_5	Nek2
0	0.832369	0.916	0.441	0	DAM_5	Ctcf
0	1.35581	0.546	0.126	0	DAM_5	Wdr76
0	2.12482	0.515	0.1	0	DAM_5	Mcm4
0	2.24661	0.471	0.08	0	DAM_5	Hells
0	2.32478	0.456	0.069	0	DAM_5	Mcm2
0	0.649272	0.594	0.211	0	DAM_5	Pold3
0	4.13063	0.387	0.016	0	DAM_5	Gtse1
0	0.960717	0.51	0.157	0	DAM_5	Ubr7
0	3.33243	0.382	0.03	0	DAM_5	Cdc45
0	1.87004	0.411	0.076	0	DAM_5	Rpa2
0	4.59485	0.335	0.011	0	DAM_5	Cdc25c
0	3.2754	0.315	0.038	0	DAM_5	Ccne2
0	3.6121	0.278	0.016	0	DAM_5	Psrc1
0	2.75524	0.291	0.033	0	DAM_5	Dtl
0	3.31863	0.266	0.019	0	DAM_5	Exo1
0	2.38268	0.259	0.035	0	DAM_5	Chaf1b
0	2.53563	0.215	0.024	0	DAM_5	Dscc1
0	2.71865	0.148	0.021	0	DAM_5	Cdc6
7.87104e-195	0.0642929	0.591	0.251	1.88212e-190	DAM_5	Casp8ap2
1.45508e-72	0.19806	0.249	0.113	3.47939e-68	DAM_5	Cdca7
5.1576e-265	0.757404	0.569	0.154	1.23329e-260	BAM_6	Cks1b
5.42614e-248	0.425693	0.542	0.15	1.2975e-243	BAM_6	Top2a
5.69362e-237	0.504702	0.479	0.125	1.36146e-232	BAM_6	Ube2c
2.03335e-231	0.459535	0.493	0.134	4.86215e-227	BAM_6	Mki67
7.14539e-224	0.486422	0.495	0.136	1.70861e-219	BAM_6	Birc5
4.82801e-221	0.791551	0.486	0.134	1.15447e-216	BAM_6	Mcm6
6.12149e-220	0.680069	0.64	0.205	1.46377e-215	BAM_6	Usp1
9.27502e-216	0.974673	0.386	0.094	2.21784e-211	BAM_6	Mcm5
9.34965e-213	0.555288	0.757	0.27	2.23569e-208	BAM_6	Tubb4b
1.31035e-212	0.707488	0.84	0.33	3.1333e-208	BAM_6	Pcna
2.0221e-207	0.410881	0.64	0.211	4.83524e-203	BAM_6	Smc4
8.86685e-203	0.470511	0.906	0.397	2.12024e-198	BAM_6	Hmgb2
1.10956e-201	0.706552	0.478	0.136	2.65318e-197	BAM_6	Gmnn
7.91576e-201	0.862481	0.402	0.104	1.89282e-196	BAM_6	Mcm4
1.42052e-197	0.465491	0.466	0.132	3.39675e-193	BAM_6	Cenpa
4.98243e-191	0.250816	0.577	0.184	1.1914e-186	BAM_6	Cks2
1.13797e-185	0.496389	0.518	0.16	2.72111e-181	BAM_6	Rrm1
1.25594e-185	0.608157	0.402	0.109	3.00321e-181	BAM_6	Tacc3
6.53143e-185	0.460312	0.409	0.112	1.5618e-180	BAM_6	Cdca8
6.12258e-184	0.622346	0.367	0.094	1.46403e-179	BAM_6	Cdca3
2.26906e-178	0.373996	0.44	0.127	5.42578e-174	BAM_6	Cdk1
3.81276e-178	0.381425	0.451	0.132	9.11708e-174	BAM_6	Tipin
1.27925e-177	0.621088	0.358	0.093	3.05893e-173	BAM_6	Ccnb2
1.51398e-176	0.252745	0.702	0.253	3.62022e-172	BAM_6	Cbx5
2.47267e-176	0.727146	0.334	0.085	5.91265e-172	BAM_6	Hells
2.80505e-175	0.901682	0.306	0.074	6.70744e-171	BAM_6	Mcm2
1.09927e-174	0.425826	0.359	0.094	2.62858e-170	BAM_6	Tpx2
2.40612e-173	0.445931	0.672	0.242	5.75351e-169	BAM_6	Nasp
8.76107e-173	0.384489	0.487	0.151	2.09495e-168	BAM_6	Tyms
4.55777e-160	0.267439	0.612	0.217	1.08985e-155	BAM_6	Rangap1
4.55813e-159	0.638512	0.352	0.096	1.08994e-154	BAM_6	Gins2
5.36868e-159	0.175031	0.36	0.1	1.28376e-154	BAM_6	Cenpf
5.65568e-158	0.522309	0.373	0.105	1.35239e-153	BAM_6	Fen1
7.54757e-158	0.741402	0.281	0.068	1.80477e-153	BAM_6	Rrm2
4.5869e-157	0.799253	0.265	0.062	1.09682e-152	BAM_6	Uhrf1
9.47283e-153	0.551699	0.379	0.11	2.26514e-148	BAM_6	Gas2l3
3.57191e-152	0.495415	0.846	0.366	8.54115e-148	BAM_6	Anp32e
1.12638e-149	0.29558	0.703	0.273	2.69339e-145	BAM_6	Rfc2
1.47732e-148	0.314624	0.312	0.083	3.53257e-144	BAM_6	Cenpe
2.74203e-147	0.111752	0.622	0.23	6.55675e-143	BAM_6	Atad2
5.70396e-145	0.206961	0.308	0.082	1.36393e-140	BAM_6	Nusap1
1.42822e-140	0.482288	0.279	0.072	3.41517e-136	BAM_6	Prim1
9.09069e-140	0.613095	0.262	0.065	2.17377e-135	BAM_6	Aurkb
7.98196e-138	0.185714	0.689	0.267	1.90865e-133	BAM_6	Slbp
8.7689e-134	0.549061	0.269	0.07	2.09682e-129	BAM_6	Rad51ap1
3.70025e-132	0.216384	0.298	0.082	8.84804e-128	BAM_6	Ncapd2
2.7304e-131	0.117207	0.468	0.161	6.52894e-127	BAM_6	Ubr7
3.50298e-129	0.104876	0.274	0.073	8.37632e-125	BAM_6	Kif11
4.90631e-126	0.275206	0.259	0.068	1.1732e-121	BAM_6	Ckap2l
9.02535e-123	0.178692	0.262	0.07	2.15814e-118	BAM_6	Hmmr
2.49342e-116	0.417562	0.245	0.065	5.96226e-112	BAM_6	Bub1
2.0548e-115	0.0825467	0.794	0.348	4.91343e-111	BAM_6	Tmpo
4.65362e-112	0.148934	0.346	0.113	1.11277e-107	BAM_6	Cdca7
2.71026e-109	0.306582	0.234	0.063	6.48078e-105	BAM_6	Clspn
6.40053e-107	0.432377	0.216	0.057	1.53049e-102	BAM_6	Cdc20
5.3784e-106	0.390839	0.224	0.06	1.28608e-101	BAM_6	Nuf2
7.20825e-106	0.0866915	0.283	0.086	1.72364e-101	BAM_6	Kif20b
7.38326e-106	0.748542	0.177	0.041	1.76549e-101	BAM_6	E2f8
7.47835e-106	0.77062	0.178	0.042	1.78822e-101	BAM_6	Ccne2
1.44124e-103	0.0434353	0.22	0.059	3.44629e-99	BAM_6	Kif23
5.31846e-102	0.200427	0.227	0.063	1.27175e-97	BAM_6	Brip1
2.19803e-100	0.811898	0.164	0.038	5.25593e-96	BAM_6	Chaf1b
1.57796e-99	0.225431	0.224	0.062	3.77321e-95	BAM_6	Ndc80
5.45861e-99	0.263405	0.211	0.057	1.30526e-94	BAM_6	Ckap2
2.12141e-98	0.0739468	0.225	0.063	5.07272e-94	BAM_6	Anln
1.52539e-97	0.259318	0.262	0.08	3.64751e-93	BAM_6	Rpa2
2.00628e-92	0.103031	0.23	0.067	4.79741e-88	BAM_6	Dlgap5
3.21988e-90	0.0828382	0.18	0.047	7.69939e-86	BAM_6	Cdca2
1.67798e-83	0.576607	0.15	0.037	4.01238e-79	BAM_6	Dtl
1.40707e-75	0.230432	0.177	0.05	3.36459e-71	BAM_6	Kif2c
2.15726e-75	0.402287	0.176	0.05	5.15843e-71	BAM_6	Rad51
2.95144e-74	0.24457	0.166	0.046	7.05748e-70	BAM_6	Aurka
8.46517e-74	0.594496	0.14	0.036	2.02419e-69	BAM_6	Cdc45
1.9331e-61	0.472782	0.1	0.023	4.62244e-57	BAM_6	Exo1
4.94762e-52	0.414529	0.101	0.027	1.18307e-47	BAM_6	Dscc1
2.80253e-51	0.256671	0.127	0.038	6.7014e-47	BAM_6	Ttk
0	3.15195	0.892	0.128	0	DAM_1	Top2a
0	3.1398	0.836	0.112	0	DAM_1	Mki67
0	3.10854	0.803	0.115	0	DAM_1	Birc5
0	3.14237	0.751	0.092	0	DAM_1	Cdca8
0	2.99515	0.758	0.108	0	DAM_1	Cdk1
0	2.46785	0.839	0.192	0	DAM_1	Smc4
0	2.87304	0.782	0.135	0	DAM_1	Cks1b
0	3.21616	0.71	0.074	0	DAM_1	Tpx2
0	3.01426	0.705	0.108	0	DAM_1	Ube2c
0	2.583	0.735	0.143	0	DAM_1	Rrm1
0	2.36764	0.745	0.167	0	DAM_1	Cks2
0	2.31811	0.831	0.255	0	DAM_1	Tubb4b
0	3.11322	0.637	0.064	0	DAM_1	Nusap1
0	3.10243	0.636	0.066	0	DAM_1	Cenpe
0	2.93414	0.65	0.083	0	DAM_1	Cenpf
0	3.0828	0.641	0.077	0	DAM_1	Cdca3
0	1.79859	0.8	0.238	0	DAM_1	Cbx5
0	2.48507	0.943	0.383	0	DAM_1	Hmgb2
0	2.39164	0.686	0.135	0	DAM_1	Tyms
0	3.17556	0.602	0.056	0	DAM_1	Kif11
0	2.67777	0.634	0.093	0	DAM_1	Tacc3
0	2.70583	0.655	0.117	0	DAM_1	Cenpa
0	2.12283	0.84	0.317	0	DAM_1	Pcna
0	3.37686	0.571	0.049	0	DAM_1	Bub1
0	3.27093	0.576	0.054	0	DAM_1	Hmmr
0	1.94863	0.737	0.216	0	DAM_1	Atad2
0	1.50073	0.854	0.334	0	DAM_1	Tmpo
0	2.40368	0.631	0.122	0	DAM_1	Gmnn
0	3.20709	0.557	0.051	0	DAM_1	Dlgap5
0	1.67823	0.728	0.229	0	DAM_1	Nasp
0	1.51723	0.695	0.204	0	DAM_1	Rangap1
0	2.86377	0.568	0.078	0	DAM_1	Ccnb2
0	3.07641	0.542	0.053	0	DAM_1	Ckap2l
0	2.64306	0.559	0.071	0	DAM_1	Kif20b
0	3.30938	0.54	0.053	0	DAM_1	Rrm2
0	2.77813	0.544	0.068	0	DAM_1	Ncapd2
0	1.27254	0.827	0.354	0	DAM_1	Anp32e
0	3.05262	0.518	0.048	0	DAM_1	Anln
0	2.77316	0.544	0.081	0	DAM_1	Mcm5
0	2.357	0.582	0.122	0	DAM_1	Mcm6
0	1.61565	0.65	0.193	0	DAM_1	Usp1
0	3.05916	0.512	0.056	0	DAM_1	Rad51ap1
0	2.48707	0.53	0.083	0	DAM_1	Gins2
0	3.05464	0.491	0.048	0	DAM_1	Ndc80
0	3.05288	0.492	0.052	0	DAM_1	Aurkb
0	1.0498	0.699	0.262	0	DAM_1	Rfc2
0	2.32034	0.526	0.093	0	DAM_1	Fen1
0	3.0218	0.475	0.047	0	DAM_1	Nuf2
0	1.83156	0.538	0.121	0	DAM_1	Tipin
0	3.14309	0.458	0.044	0	DAM_1	Ckap2
0	3.2099	0.463	0.05	0	DAM_1	Uhrf1
0	3.00118	0.457	0.046	0	DAM_1	Kif23
0	1.6848	0.566	0.155	0	DAM_1	Pola1
0	0.695224	0.776	0.369	0	DAM_1	Ckap5
0	2.77452	0.456	0.051	0	DAM_1	Clspn
0	2.64242	0.474	0.073	0	DAM_1	Hells
0	3.07672	0.449	0.05	0	DAM_1	Brip1
0	2.89987	0.437	0.046	0	DAM_1	Ect2
0	3.25679	0.436	0.045	0	DAM_1	Cdc20
0	0.992026	0.64	0.258	0	DAM_1	Slbp
0	1.80769	0.48	0.1	0	DAM_1	Gas2l3
0	2.16419	0.469	0.094	0	DAM_1	Mcm4
0	2.51379	0.435	0.061	0	DAM_1	Prim1
0	3.19632	0.412	0.039	0	DAM_1	Rad51
0	3.19997	0.409	0.039	0	DAM_1	Kif2c
0	2.43884	0.423	0.063	0	DAM_1	Mcm2
0	3.18805	0.395	0.036	0	DAM_1	Cdca2
0	0.59094	0.537	0.205	0	DAM_1	Hjurp
0	2.98171	0.367	0.036	0	DAM_1	Aurka
0	1.53561	0.403	0.077	0	DAM_1	Blm
0	0.312869	0.52	0.208	0	DAM_1	Pold3
0	3.17242	0.34	0.032	0	DAM_1	E2f8
0	3.19863	0.335	0.028	0	DAM_1	Ttk
0	3.21541	0.322	0.033	0	DAM_1	Ccne2
0	0.529749	0.436	0.154	0	DAM_1	Ubr7
0	0.815827	0.399	0.124	0	DAM_1	Wdr76
0	1.57435	0.348	0.073	0	DAM_1	Rpa2
0	0.537554	0.442	0.168	0	DAM_1	G2e3
0	3.31891	0.281	0.022	0	DAM_1	Nek2
0	3.14159	0.283	0.029	0	DAM_1	Dtl
0	2.69004	0.264	0.031	0	DAM_1	Chaf1b
0	2.7411	0.261	0.029	0	DAM_1	Cdc45
0	2.97661	0.2	0.018	0	DAM_1	Exo1
0	3.12391	0.192	0.017	0	DAM_1	Cdc6
0	2.55233	0.194	0.021	0	DAM_1	Dscc1
0	3.17464	0.187	0.017	0	DAM_1	Gtse1
0	2.81705	0.154	0.018	0	DAM_1	Ung
0	3.19784	0.141	0.013	0	DAM_1	Cdc25c
0	2.37552	0.129	0.017	0	DAM_1	Psrc1
3.60159e-302	0.319281	0.525	0.22	8.61213e-298	DAM_1	Lbr
2.14189e-225	0.450761	0.29	0.109	5.12169e-221	DAM_1	Cdca7
2.64884e-163	0.124577	0.763	0.438	6.3339e-159	DAM_1	Ctcf

### Sheet: cell_cycle_DEG_counts
cluster	unique_cell_cycle_DEGs
DAM_5	92
DAM_1	92
BAM_6	76
DAM_2	71
DAM_4	65
DAM_3	42
Hom_MG_5	26
BAM_2	20
BAM_3	14
Surv_MG_3	11
BAM_5	11
Surv_MG_2	9
BAM_7	9
Surv_MG_1	8
Surv_MG_5	8
Hom_MG_2	7
Hom_MG_1	6
Hom_MG_3	6
BAM_4	5
Hom_MG_4	2
BAM_1	2
Surv_MG_4	1
