## Supplementary material for "Inhibition of autophagy-lysosomal function exacerbates microglial and monocyte lipid metabolism reprograming and dysfunction after brain injury": Table_S2

### Sheet: Lipidomics_D3 Mono vs Mg
TableS2. LC-MS/MS lipidomic results comparing lipid abundance in monocytes vs microglia FACS purified from the TBI brain at 3 days after injury.
	Macrophage_1	Macrophage_2	Macrophage_3	Macrophage_4	Macrophage_5	Microglia_1	Microglia_2	Microglia_3	Microglia_4	Microglia_5
Label	Macrophage	Macrophage	Macrophage	Macrophage	Macrophage	Microglia	Microglia	Microglia	Microglia	Microglia
PC 36:1	-0.149334	-0.150203	-0.0317216	-0.177973	0.0270168	0.046319	0.176209	0.0593789	0.18358	0.0167283
PC 34:0	-0.153502	-0.190726	-0.0505313	-0.20494	0.0457915	0.0841937	0.19057	0.0928333	0.16529	0.021021
PC 32:0	-0.224539	-0.279383	-0.116978	-0.253331	-0.040337	0.141146	0.241431	0.200987	0.254002	0.0770015
PC 36:4	-0.35055	-0.430174	-0.206158	-0.396066	-0.231347	0.189981	0.408127	0.431034	0.413143	0.172009
PC 34:1	-0.257922	-0.233462	-0.125068	-0.258534	-0.00532985	0.0985252	0.241802	0.195064	0.296558	0.0483667
TG 16:0_18:0_18:0	0.221307	0.103849	0.0154377	-0.00192069	0.0146964	-0.0359022	0.109463	-0.0633625	-0.236488	-0.127079
TG 52:2	0.0174784	0.0584855	0.0409538	0.0266661	0.0137596	-0.0293065	-0.0206487	-0.0423259	-0.0521801	-0.0128824
TG 18:0_18:0_18:1	0.08508	0.0717912	0.0597354	0.0464437	0.00566103	-0.0247455	-0.0354685	-0.0906499	-0.0906825	-0.0271649
TG 54:4	0.0438044	0.0328066	0.0458013	0.0476245	-0.0426386	-0.0572339	-0.0386152	-0.0290256	-0.0243708	0.0218474
TG 18:2_18:2_18:2	-0.0322927	0.00897763	0.132339	0.0676787	0.0319781	-0.0225053	-0.0588632	-0.0469269	-0.0829762	0.00259043
TG 16:0_18:2_18:2	0.0677875	0.050629	0.113282	-0.0107815	-0.0241744	-0.0265734	-0.112663	-0.0264149	0.00414624	-0.0352378
TG 47:2	0.0232127	0.0504858	-0.0372594	0.0821949	0.090618	0.014952	-0.142123	-0.0850648	-0.0533631	0.0563471
TG 14:0_14:0_16:0	0.0675617	0.0755521	0.0232402	0.189409	0.000467718	-0.0429242	0.0466907	-0.120163	-0.381695	0.141861
TG 48:1	0.04833	0.0878241	-0.00451687	-0.0311725	0.102453	-0.0452925	-0.023157	-0.0361759	-0.0989428	0.000650163
TG 52:1	0.0618174	0.0268503	0.0490018	0.0441821	0.00217122	0.000631427	-0.0332385	-0.0501124	-0.0633587	-0.0379446
TG 54:5	-0.017612	0.0884258	0.128189	0.0288385	0.0683458	-0.0399905	-0.091199	-0.061743	-0.0867836	-0.0164703
TG 50:1	0.00386645	0.0612287	0.0417317	0.0372172	0.0316833	-0.0216668	-0.119183	0.0656476	-0.0931775	-0.00734798
TG 18:0_18:0_18:0	0.128464	0.102081	-0.010586	-0.00670373	0.0881744	-0.00723297	0.0480934	-0.0518771	-0.198488	-0.0919255
TG 14:0_14:0_16:1	0.0955447	0.0833429	-0.00475455	0.0437332	0.0314855	-0.0242412	-0.0761263	-0.0453435	-0.0672856	-0.0363552
TG 46:1	-0.00047147	0.0784682	0.000750024	0.0390967	0.0435215	0.0166385	-0.136991	-0.0395241	-0.0419737	0.0404858
PC 38:4	-0.235676	-0.280029	-0.0641563	-0.284747	-0.0116606	0.130032	0.246126	0.244215	0.184682	0.0712134
TG 52:3	0.0465266	0.0744714	0.0686777	0.0412918	-0.058881	-0.0336125	-0.0533479	-0.00169952	-0.117707	0.0342807
TG 14:0_15:0_16:0	0.206817	-0.0574602	-0.0651074	-0.692568	-0.040054	0.135456	0.0965194	0.161549	0.0799548	0.174893
TG 48:2	0.0260718	0.0789084	0.0172916	0.0188544	0.0604709	-0.0484657	-0.0948203	-0.0303078	-0.0795458	0.0515426
TG 50:2	0.0457947	0.0547127	0.0168782	0.0245106	0.0241354	-0.02594	-0.0714675	-0.0433786	-0.050727	0.0254815
TG 47:1	0.057828	0.0756232	0.0048578	0.0318611	0.0586493	-0.043837	-0.112189	-0.0200307	-0.0603329	0.0075705
TG 16:0_16:0_17:0	0.0956467	0.101503	-0.0167554	-0.0251288	0.0641594	-0.107785	-0.133247	-0.0562336	0.0856217	-0.00778102
PE 38:4	-0.207888	-0.0928748	-0.0183457	-0.120452	0.0753689	-0.00735973	0.141399	0.0808381	0.188868	-0.0395542
TG 48:0	0.0386222	0.0589214	0.0373028	0.0320351	0.00794403	-0.0282278	-0.049226	0.00416264	-0.0683567	-0.0331776
SM d42:2	-0.0184821	-0.0547799	0.0465422	-0.0678858	0.195969	-0.0547069	0.0429372	-0.0671116	0.0503463	-0.0728281
TG 49:1	0.0849276	0.121891	0.0590155	0.037825	-0.116149	0.0168086	-0.045934	-0.0277496	-0.0894976	-0.0411367
LPC 26:0/0:0	-0.00766817	0.0435564	0.00285487	0.111848	-0.0704243	0.00942765	-0.072239	-0.00636628	0.0141805	-0.0251701
SM d34:1	0.116068	0.105284	0.259623	0.0780803	0.332041	-0.252726	-0.132758	-0.173505	-0.101136	-0.230971
PC 38:6	-0.414222	-0.456185	-0.205267	-0.378814	-0.0903701	0.274038	0.356953	0.33939	0.395112	0.179365
TG 47:0	0.116187	0.157073	0.0617361	0.0636504	0.0807025	0.041145	-0.0327386	-0.504641	-0.0332906	0.0501757
TG 50:0	0.161786	0.0655302	0.0387428	0.0400142	-0.0817992	0.00903213	0.0350784	-0.0776647	-0.157691	-0.0330294
TG 49:2	0.0209148	-0.0117048	-0.00619963	0.108172	-0.028345	0.0295589	-0.0470478	-0.0319775	-0.0326928	-0.000677793
TG 54:2	0.0475803	0.057913	0.0686915	0.0575403	0.0144799	-0.0511113	-0.0476853	-0.0645332	-0.0432982	-0.039577
TG 14:0_14:0_18:0	0.109965	0.152348	0.0654964	0.0182424	-0.0694527	0.018034	-0.180331	-0.037879	-0.0639811	-0.0124422
SM d34:1.1	0.116273	0.105507	0.259982	0.0767588	0.331878	-0.252563	-0.132824	-0.172278	-0.101826	-0.230908
TG 54:6	-0.024477	0.0278085	0.14708	0.0075371	0.0401807	-0.0146896	-0.0509668	-0.0391112	-0.103452	0.0100904
TG 46:2	0.0516068	0.0553772	0.00531655	0.00582815	0.0709129	-0.0241654	-0.0915253	-0.0393255	-0.0666484	0.0326231
TG 12:0_14:0_16:0	0.131877	-0.003329	0.111702	0.0445621	0.0757964	0.0529437	-0.114239	-0.242717	0.0207415	-0.0773371
TG 47:2.1	0.0260575	0.0533306	-0.0356254	0.0720391	0.0969061	-0.0152243	-0.119748	-0.0813938	-0.0556012	0.059259
TG 45:0	0.206817	-0.0574602	-0.0651074	-0.692568	-0.040054	0.135456	0.0965194	0.161549	0.0799548	0.174893
TG 52:4	0.057411	0.151159	0.102906	-0.0195363	-0.0345604	-0.0369499	-0.133256	-0.0353283	-0.00623028	-0.0456143
TG 13:0_15:0_16:0	0.0809372	0.0889275	0.0366156	0.192295	0.0138431	-0.0330513	0.0639607	-0.106787	-0.367718	0.0309777
TG 52:0	0.221307	0.103849	0.0154377	-0.00192069	0.0146964	-0.0359022	0.109463	-0.0633625	-0.236488	-0.127079

### Sheet: Significance_D3 Mono vs Mg
	t.stat	p.value	-LOG10(p)	FDR	FC	log2(FC)
TG 54:2	9.6063	1.1447e-05	4.9413	0.00051542	1.2554	0.3282
PC 36:4	-8.821	2.1476e-05	4.6681	0.00051542	0.22315	-2.1639
PC 38:6	-7.8216	5.1346e-05	4.2895	0.00082153	0.25027	-1.9984
PC 32:0	-6.5473	0.00017899	3.7472	0.0020702	0.43545	-1.1994
SM d34:1	6.2113	0.00025626	3.5913	0.0020702	2.3147	1.2109
SM d34:1.1	6.2023	0.00025877	3.5871	0.0020702	2.3137	1.2102
TG 52:2	5.7861	0.00041163	3.3855	0.0028226	1.1562	0.20934
TG 18:0_18:0_18:1	5.2709	0.00075445	3.1224	0.0037269	1.2802	0.35643
PC 38:4	-5.2704	0.00075497	3.1221	0.0037269	0.45694	-1.1299
PC 34:1	-5.2472	0.00077645	3.1099	0.0037269	0.44694	-1.1619
TG 52:1	4.9486	0.0011228	2.9497	0.0048995	1.1846	0.24437
TG 14:0_14:0_16:1	4.8614	0.0012535	2.9019	0.0049489	1.2613	0.33494
TG 48:0	4.8088	0.0013403	2.8728	0.0049489	1.1737	0.2311
TG 54:5	4.1241	0.0033253	2.4782	0.011401	1.3195	0.4
PC 34:0	-3.9275	0.0043723	2.3593	0.013991	0.60957	-0.71414
TG 47:1	3.8669	0.004762	2.3222	0.014286	1.2313	0.30023
TG 50:2	3.7077	0.0059762	2.2236	0.016874	1.1625	0.21723
PC 36:1	-3.6464	0.0065279	2.1852	0.017408	0.64415	-0.63454
TG 46:2	3.0199	0.016563	1.7809	0.041842	1.1868	0.24712
TG 48:2	2.8331	0.022046	1.6567	0.052911	1.1974	0.25992
TG 48:1	2.6506	0.029227	1.5342	0.064112	1.2105	0.27563
TG 18:2_18:2_18:2	2.6472	0.029385	1.5319	0.064112	1.2193	0.28603
TG 12:0_14:0_16:0	2.4964	0.03715	1.43	0.075528	1.3638	0.44762
TG 52:4	2.4859	0.037764	1.4229	0.075528	1.2785	0.35441
TG 16:0_18:2_18:2	2.4542	0.039675	1.4015	0.076175	1.2022	0.26573
TG 18:0_18:0_18:0	2.378	0.044684	1.3498	0.082388	1.3082	0.38754
TG 54:4	2.3547	0.046343	1.334	0.082388	1.1258	0.17098
TG 54:6	2.282	0.051906	1.2848	0.088982	1.2068	0.27121
PE 38:4	-2.2595	0.053762	1.2695	0.088985	0.71842	-0.47711
TG 47:2.1	2.2315	0.056162	1.2506	0.089859	1.2106	0.27573
TG 14:0_14:0_18:0	2.1559	0.063191	1.1993	0.097844	1.2947	0.3726
TG 50:1	2.0611	0.073239	1.1353	0.10986	1.1633	0.21822
TG 16:0_18:0_18:0	2.0026	0.080188	1.0959	0.11011	1.3646	0.44843
TG 52:0	2.0026	0.080188	1.0959	0.11011	1.3646	0.44843
TG 13:0_15:0_16:0	1.9896	0.081823	1.0871	0.11011	1.3981	0.48342
TG 47:2	1.9836	0.082585	1.0831	0.11011	1.2033	0.26701
TG 52:3	1.9562	0.086157	1.0647	0.11177	1.1707	0.22732
TG 46:1	1.8963	0.094506	1.0245	0.11938	1.1517	0.2038
TG 16:0_16:0_17:0	1.8473	0.10189	0.99186	0.12541	1.2134	0.27901
TG 47:0	1.8212	0.10606	0.97445	0.12727	1.426	0.51193
TG 50:0	1.7354	0.12088	0.91764	0.13791	1.2342	0.3036
TG 14:0_15:0_16:0	-1.7211	0.12355	0.90817	0.13791	0.65957	-0.6004
TG 45:0	-1.7211	0.12355	0.90817	0.13791	0.65957	-0.6004
TG 49:1	1.6925	0.129	0.88941	0.14073	1.2046	0.26856
TG 14:0_14:0_16:0	1.5011	0.17171	0.76519	0.18316	1.3018	0.38052
TG 49:2	1.1883	0.26881	0.57056	0.2805	1.0841	0.11648
LPC 26:0/0:0	0.94467	0.37248	0.42889	0.38041	1.0844	0.11688
SM d42:2	0.73063	0.48585	0.3135	0.48585	1.118	0.16096
