## Supplementary material for "Inhibition of autophagy-lysosomal function exacerbates microglial and monocyte lipid metabolism reprograming and dysfunction after brain injury": Table_S1

### Sheet: Lipidomics_D3-Sham_microglia
TableS1. LC-MS/MS lipidomic results comparing lipid abundance in microglia FACS purified from the TBI brain at 3 days after injury vs microglia from the sham brain.
Sample	SH1-MG	SH2-MG	SH3-MG	SH4-MG	TBI-1-MG	TBI-2-MG	TBI-3-MG	TBI-4-MG
Group	Sham	Sham	Sham	Sham	TBI	TBI	TBI	TBI
Cer d18:1/16:0	0.001083	0.0007	0.002382	0.0005	0.001005	0.001304	0.003389	0.000758
Cer d18:1/24:0	0.001807	0.000516	0.001578	0.000159	0.000361	0.000785	0.000903	0.00076
Cer d18:1/24:1	0.005746	0.000178	0.002347	0.000963	0.001685	0.002207	0.004035	0.001673
Cer d18:2/24:0	0.001485	0.000184	0.000646	4e-05	0.000519	0.000305	7.6e-05	0.00017
CL 72:1_18:1	0.062844	0.002555	0.015563	0.000911	0.006094	0.005535	0.007617	0.005191
CL 72:3_18:1	0.044477	0.002449	0.014003	0.001135	0.01258	0.013937	0.019423	0.011433
CL 72:8_20:4	0.004298	0.002754	0.01382	0.006448	0.004767	0.005144	0.007693	0.009283
DG 16:1_17:0	0.042254	0.003212	0.015157	0.003249	0.008033	0.001966	0.013785	0.004951
DG 16:1_18:1	0.199187	0.018879	0.127898	0.046659	0.023746	0.033954	0.07509	0.012555
DG 16:1_20:1	0.090051	0.002188	0.037433	0.009701	0.005169	0.006925	0.016121	0.008584
DG 16:1_20:5	0.013873	0.011519	0.040433	0.000731	0.005818	0.005127	0.009737	0.008517
FA16:0	980.112	125.471	775.049	204.033	124.799	170.596	348.402	123.471
FA18:0	1596.5	225.577	1170.68	364.246	210.71	265.336	572.988	214.97
FA18:1	69.1153	9.30253	48.4627	13.4651	10.894	15.6991	24.3143	9.60035
FA18:2	1.69272	0.196603	0.921258	0.2427	0.148217	0.228331	0.402091	0.142881
FA20:3	2.962	0.289039	1.60013	0.419186	0.560542	0.551455	0.805446	0.396575
FA20:4	6.56539	0.491517	3.2852	0.60054	1.47269	1.36719	1.47535	0.964433
FA20:5	2.1015	0.619362	2.28032	0.71124	0.753999	1.27702	1.30942	0.442428
FA22:0	192.642	19.761	137.871	26.4217	27.1412	34.2801	61.5536	15.7878
FA22:1	12.6522	1.94281	9.35617	2.66931	1.6306	2.35692	3.89439	1.35217
FA22:4	0.918343	0.116453	0.771768	0.159815	0.179472	0.191379	0.294761	0.139396
FA22:6	36.514	4.45595	23.8525	4.92543	5.03054	6.17033	10.2726	3.43687
FA24:0	20.3236	2.78961	11.6543	3.5742	2.95539	3.42884	5.94191	2.31493
FA24:1	14.9788	2.4378	12.5086	3.86167	2.13901	2.7863	5.54075	2.22767
FA26:0	4.96521	0.648972	3.33275	1.03548	0.680623	0.958898	1.61366	0.72761
Hex1Cer d18:0/24:1	0.012541	0.002322	0.005579	0.002534	0.01202	0.012077	0.017089	0.011476
Hex1Cer d18:1/16:0	0.005695	0.000662	0.001594	0.000658	0.002983	0.00445	0.005398	0.004651
Hex1Cer d18:1/18:0	0.001291	0.000481	0.000544	0.000261	0.003298	0.002746	0.003315	0.002317
Hex1Cer d18:1/20:0	0.001187	0.000292	0.00024	0.000323	0.00125	0.001242	0.001351	0.001396
Hex1Cer d18:1/22:0	0.00376	0.000907	0.000686	0.000858	0.003302	0.003845	0.003834	0.003422
Hex1Cer d18:1/24:0	0.008008	0.0017	0.00231	0.001548	0.006739	0.007125	0.007337	0.006027
Hex1Cer d18:1/24:1	0.007021	0.001012	0.00108	0.000632	0.006549	0.006928	0.008059	0.005306
Hex1Cer d18:2/22:0	0.00047	5e-06	0.000209	2.7e-05	0.000306	0.000303	0.000155	0.00031
Hex1Cer d18:2/24:0	0.000767	8e-05	0.001156	0.000189	0.000536	0.000633	0.000671	0.000516
Hex2Cer d18:1/16:0	0.00532	0.000143	0.001256	0.000304	0.00091	0.00076	0.000853	0.000661
LPC 16:0	8.62312	0.729281	5.14823	1.05586	2.1974	1.74908	1.94818	0.934366
LPC 18:0	7.60469	0.622638	2.74275	1.15553	1.48409	1.21096	2.06748	0.959059
LPC 18:1	8.13464	0.446209	3.28387	0.957969	1.43998	1.37828	1.53795	1.09561
LPC 20:4	0.100358	0.070919	0.50261	0.04085	0.175065	0.115758	0.283453	0.142123
LPC O-16:0	0.169033	0.02605	0.129283	0.042298	0.032572	0.034024	0.068973	0.02643
LPC O-18:0	0.084313	0.007079	0.047281	0.010942	0.020766	0.015872	0.019729	0.013623
LPC O-18:1	0.095001	0.008179	0.041811	0.011279	0.020362	0.015807	0.025475	0.011927
LPC O-20:0	0.057246	0.004255	0.028735	0.004305	0.011614	0.010588	0.013826	0.008137
LPC O-20:1	0.031047	0.002665	0.013826	0.00401	0.00726	0.00567	0.00789	0.004818
LPC O-22:0	0.070716	0.006639	0.043596	0.010457	0.014515	0.01425	0.022309	0.013404
LPC O-22:1	0.008853	0.001102	0.002444	0.000449	0.002341	0.00289	0.001532	0.001914
LPC O-24:0	0.01619	0.001421	0.006895	0.001267	0.002509	0.001858	0.003972	0.001821
LPC O-24:2	0.01903	0.002445	0.01266	0.003647	0.003262	0.00402	0.006859	0.002842
LPC P-16:0	0.036187	0.003022	0.013219	0.002787	0.008894	0.007496	0.01007	0.005818
LPC P-17:0	0.149454	0.010216	0.063514	0.01632	0.032094	0.024648	0.033839	0.021544
LPC P-18:0	0.092089	0.006808	0.047075	0.014611	0.022218	0.016623	0.022361	0.014009
LPC P-18:1	0.010197	9.5e-05	0.004007	0.001641	0.001541	0.001488	0.001965	0.001325
LPE 16:0	0.04279	0.004578	0.024669	0.00204	0.006403	0.001236	0.003271	0.005088
LPE 18:0	0.033218	0.008574	0.056639	0.00678	0.027161	0.022123	0.033935	0.018153
LPE 20:4	0.039309	0.007704	0.004507	0.007125	0.006711	0.006873	0.011814	0.003387
PC 16:0_16:0	1.1695	0.218757	0.580229	0.249817	0.414214	0.418572	0.502237	0.397327
PC 16:0_16:1	0.072094	0.013038	0.033071	0.012602	0.034146	0.031309	0.040913	0.0258
PC 16:0_18:0	0.44842	0.034988	0.148369	0.030628	0.120939	0.09163	0.107021	0.081915
PC 16:0_18:1	3.00061	0.212516	1.01668	0.343963	0.779851	0.664904	0.803913	0.550625
PC 16:0_18:2	0.327053	0.034382	0.217125	0.049073	0.068685	0.065933	0.104481	0.06449
PC 16:0_20:3	0.347597	0.021829	0.13095	0.026967	0.078826	0.074153	0.069692	0.043592
PC 16:0_20:4	0.366685	0.102118	0.16661	0.091191	0.147669	0.136325	0.132509	0.112251
PC 16:0_22:4	0.114083	0.011141	0.013858	0.003657	0.036493	0.034987	0.021449	0.026789
PC 16:0_22:5	0.406124	0.028026	0.121736	0.036641	0.096996	0.069801	0.114604	0.07139
PC 16:0_22:6	0.1344	0.022433	0.025326	0.014318	0.048245	0.047736	0.040741	0.033906
PC 16:1_18:0	0.016686	0.000741	0.000448	0.001223	0.006777	0.00546	0.003668	0.003147
PC 16:1_18:1	0.158086	0.012741	0.038599	0.014109	0.051009	0.042094	0.051492	0.034535
PC 17:0_18:1	0.117474	0.001345	0.028414	0.005389	0.024264	0.013729	0.014405	0.010316
PC 18:0_18:0	0.180588	0.007472	0.033481	0.013154	0.055356	0.037032	0.049717	0.033257
PC 18:0_18:1	2.9301	0.172308	0.899778	0.187956	0.690196	0.512774	0.668126	0.414254
PC 18:0_18:2	0.345947	0.023069	0.196232	0.044473	0.09559	0.085915	0.106909	0.060962
PC 18:0_20:2	0.176525	0.003652	0.041014	0.006786	0.045587	0.033206	0.020906	0.019863
PC 18:0_20:3	1.15221	0.061405	0.334366	0.067735	0.246211	0.182505	0.194806	0.153111
PC 18:0_20:4	1.02964	0.109694	0.402973	0.096418	0.25994	0.199403	0.176655	0.164263
PC 18:0_22:4	0.212014	0.006403	0.081792	0.011722	0.03881	0.022399	0.037597	0.025075
PC 18:0_22:5	0.77282	0.041024	0.30081	0.033501	0.182695	0.138851	0.12784	0.101837
PC 18:0_22:6	0.484569	0.014658	0.113369	0.017313	0.088286	0.086464	0.064977	0.043191
PC 18:1_18:1	1.23879	0.092027	0.390023	0.071436	0.279994	0.238483	0.23076	0.192679
PC 18:1_18:2	0.057605	0.002871	0.050328	0.001697	0.025731	0.010199	0.041574	0.015027
PC 18:1_20:3	0.158165	0.007421	0.029584	0.003002	0.035334	0.034935	0.021418	0.030635
PC 18:1_20:4	0.125043	0.02888	0.058571	0.017368	0.039963	0.041698	0.048891	0.03399
PC O-16:0_16:0	0.138748	0.028615	0.084706	0.037955	0.059187	0.063599	0.050226	0.06744
PC O-16:0_20:4	0.081666	0.033298	0.088491	0.022023	0.03449	0.051166	0.041656	0.036044
PC O-18:0_18:1	0.341337	0.01918	0.103557	0.012961	0.091026	0.072459	0.085703	0.063803
PC O-18:0_20:4	0.111009	0.009905	0.080248	0.008191	0.025082	0.022449	0.038008	0.025881
PC P-16:0_16:0	0.074245	0.015285	0.077571	0.004494	0.030545	0.018664	0.013451	0.021745
PC P-16:0_18:1	0.147295	0.004571	0.024529	0.007559	0.04061	0.031006	0.034399	0.022967
PC P-18:0_20:4	0.007592	0.009659	0.023247	0.005697	0.024039	0.024685	0.014114	0.018067
PE 16:0_16:0	0.054393	0.003508	0.007822	0.001289	0.007391	0.007608	0.010055	0.011054
PE 16:0_18:1	0.035796	0.003814	0.001888	0.003603	0.014857	0.012685	0.012303	0.012044
PE 16:0_20:4	0.013506	0.005999	0.025948	0.008368	0.00667	0.008791	0.010955	0.007294
PE 17:0_20:1	0.014325	0.000416	0.005271	0.005404	0.00682	0.001572	0.003445	0.002027
PE 18:0_18:0	0.060891	0.005393	0.015459	0.006012	0.020964	0.022769	0.016308	0.0167
PE 18:0_18:1	0.810641	0.06162	0.2698	0.08206	0.201118	0.16912	0.183153	0.153573
PE 18:0_18:2	0.104527	0.009841	0.055593	0.013161	0.022905	0.025143	0.029355	0.018357
PE 18:0_20:3	0.107124	0.007165	0.043541	0.008861	0.022062	0.022031	0.021794	0.015848
PE 18:0_20:4	0.231275	0.049005	0.121592	0.053974	0.070391	0.07924	0.096003	0.0833
PE 18:0_22:4	0.040311	0.003637	0.012817	0.004162	0.014001	0.016905	0.015169	0.012435
PE 18:0_22:5	0.090696	0.004893	0.048831	0.005019	0.025814	0.022865	0.025633	0.014008
PE 18:0_22:6	0.05358	0.009157	0.016519	0.008882	0.027707	0.030396	0.041928	0.022883
PE 18:1_18:1	0.04522	0.007914	0.036944	0.007322	0.017612	0.018963	0.023611	0.01774
PE 18:1_20:4	0.009346	0.004524	0.000305	0.005244	0.007456	0.009645	0.004271	0.008217
PE 20:0_20:1	0.023342	0.001058	0.008412	2.9e-05	0.002913	0.002766	0.00381	0.003325
PE 20:0_20:2	0.025026	0.002232	0.020532	0.002924	0.007846	0.00736	0.004343	0.006717
PE 20:0_20:3	0.228218	0.0075	0.087596	0.007134	0.053044	0.043874	0.04488	0.023644
PE 20:0_22:4	0.045861	0.002162	0.010914	0.000293	0.005341	0.005273	0.006445	0.003043
PE 20:0_22:6	0.022078	0.000372	0.008644	0.000754	0.003955	0.004898	0.004669	0.003334
PE 20:1_20:3	0.031545	0.001017	0.001408	0.004154	0.007437	0.007263	0.00319	0.004134
PE 20:1_20:4	0.030394	0.004919	0.015619	0.004057	0.0099	0.010023	0.013252	0.010593
PE O-16:0_20:4	0.020164	0.006678	0.00864	0.007427	0.006567	0.007001	0.004247	0.003944
PE O-18:0_16:0	0.035255	0.003979	0.026698	0.003411	0.011105	0.011662	0.01631	0.010268
PE O-18:0_18:1	0.036809	0.002833	0.015629	0.002402	0.008942	0.010771	0.01181	0.008859
PE O-18:0_20:4	0.021363	0.008362	0.026035	0.004631	0.009349	0.011502	0.011714	0.010455
PG 16:0_18:1	0.004646	0.001923	0.002935	0.001777	0.003315	0.004228	0.005999	0.0037
PI 18:0_20:4	0.082988	0.014015	0.078605	0.032955	0.032204	0.03848	0.023482	0.027267
SM 31:1	0.001827	0.000265	0.001158	0.000438	0.000414	0.000385	0.000597	0.000297
SM 32:0	0.018984	0.001028	0.005864	0.000846	0.00299	0.002219	0.003288	0.002016
SM 32:1	0.079786	0.005433	0.035765	0.00722	0.017611	0.012138	0.017994	0.010518
SM 33:1	0.088763	0.004069	0.029002	0.005295	0.018923	0.012619	0.016264	0.012032
SM 34:0	0.334912	0.014372	0.111624	0.019034	0.075965	0.054651	0.065965	0.04797
SM 34:1	2.01945	0.086905	0.635883	0.105446	0.468135	0.337661	0.4031	0.295529
SM 34:2	0.203005	0.010035	0.074997	0.011199	0.047149	0.033081	0.040135	0.029111
SM 35:1	0.070617	0.003152	0.029327	0.005402	0.017075	0.012515	0.015743	0.009523
SM 35:2	0.01144	0.000625	0.00335	0.00085	0.002574	0.00158	0.001915	0.001436
SM 36:1	0.507942	0.024259	0.155238	0.03258	0.121172	0.090742	0.10327	0.076572
SM 36:2	0.163904	0.008629	0.055779	0.009891	0.035813	0.026683	0.033123	0.02204
SM 36:3	0.012719	0.00301	0.010934	0.002711	0.002443	0.002472	0.005843	0.002065
SM 37:1	0.032376	0.001804	0.012184	0.002417	0.006989	0.005274	0.006709	0.00426
SM 37:2	0.024201	0.003493	0.019545	0.005161	0.004627	0.004994	0.008567	0.004077
SM 38:1	0.205326	0.009566	0.06878	0.012937	0.04462	0.034341	0.041205	0.026001
SM 38:2	0.064786	0.003051	0.023961	0.003076	0.012961	0.009085	0.012361	0.007092
SM 39:1	0.105199	0.006322	0.041133	0.007888	0.023723	0.018395	0.023392	0.014027
SM 40:0	0.154106	0.007412	0.051201	0.011836	0.034765	0.025725	0.033552	0.020119
SM 40:1	0.89382	0.041445	0.298113	0.060425	0.193513	0.139483	0.179374	0.11647
SM 40:2	0.420342	0.01967	0.134512	0.025967	0.08968	0.067292	0.077235	0.05412
SM 40:3	0.034802	0.002642	0.015632	0.00248	0.007427	0.006115	0.008397	0.005111
SM 41:0	0.033287	0.002158	0.011172	0.002496	0.007424	0.005692	0.008513	0.004688
SM 41:1	0.218753	0.013469	0.071182	0.017362	0.049307	0.037523	0.048129	0.028879
SM 41:2	0.203717	0.009407	0.071197	0.01371	0.045112	0.033439	0.041495	0.027873
SM 42:1	0.617494	0.0321	0.187336	0.038817	0.148503	0.10819	0.128617	0.09076
SM 42:2	1.29658	0.067147	0.444341	0.079561	0.320465	0.238482	0.267014	0.203588
SM 42:3	0.361404	0.016774	0.12153	0.021937	0.083726	0.066354	0.075079	0.055078
SM 43:1	0.023841	0.001597	0.01001	0.002353	0.005066	0.004123	0.007008	0.003498
SM 43:2	0.054711	0.002342	0.018834	0.003632	0.009205	0.007246	0.009013	0.006952
SM 44:1	0.007861	0.000647	0.003107	0.000946	0.001973	0.001486	0.002046	0.001127
SM 44:2	0.025834	0.00119	0.010786	0.002031	0.005052	0.004401	0.006363	0.003257
SM 44:3	0.019169	0.001371	0.006541	0.002309	0.004024	0.003272	0.003896	0.002502
TG 42:0_14:0	0.028387	0.002603	0.018641	0.010196	0.003446	0.009781	0.025556	0.016376
TG 42:0_16:0	0.052721	0.030461	0.12473	0.014462	0.017341	0.017574	0.061635	0.017843
TG 44:1_16:0	0.040703	0.012222	0.0585	0.002587	0.025234	0.038123	0.016456	0.026764
TG 46:0_16:0	0.055615	0.01635	0.10658	0.020014	0.050782	0.026789	0.126624	0.057147
TG 46:0_18:0	0.022318	0.006221	0.008944	0.010969	0.00941	0.002968	0.019193	0.010351
TG 46:1_16:0	0.103725	0.003363	0.038643	0.007013	0.037498	0.022809	0.073674	0.048189
TG 46:2_18:1	0.170219	0.026635	0.020291	0.01049	0.035632	0.05325	0.029643	0.033019
TG 46:3_18:2	0.016209	0.011058	0.02472	0.009826	0.006601	0.017706	0.009078	0.010415
TG 47:0_17:0	0.054597	0.004896	0.029409	0.008239	0.014496	0.007117	0.028894	0.02026
TG 47:1_16:0	0.044596	0.011215	0.043448	0.017629	0.039583	0.017479	0.060214	0.052088
TG 47:1_16:1	0.108396	0.008522	0.08597	0.014874	0.061412	0.027398	0.087928	0.05613
TG 48:0_16:0	0.129995	0.019905	0.122038	0.029496	0.076459	0.047615	0.124266	0.066102
TG 48:0_18:0	0.011878	0.007989	0.020783	0.01411	0.009387	0.003451	0.024059	0.008335
TG 48:1_16:1	0.100411	0.016455	0.007497	0.020148	0.078771	0.036413	0.135591	0.074415
TG 48:1_18:1	0.050345	0.008482	0.074045	0.018133	0.031484	0.016657	0.057595	0.038273
TG 49:0_17:0	0.014293	0.005057	0.044664	0.01091	0.010752	0.010828	0.051231	0.01775
TG 49:1_15:0	0.008424	0.002583	0.014184	0.00703	0.012926	0.008833	0.029106	0.020325
TG 49:1_16:1	0.065457	0.004516	0.027933	0.004266	0.032622	0.016689	0.040361	0.034277
TG 50:0_16:0	0.086896	0.01321	0.031204	0.010456	0.022241	0.009553	0.064657	0.021389
TG 50:0_18:0	0.035553	0.007769	0.052132	0.001419	0.010836	0.005076	0.031758	0.004708
TG 50:1_16:0	0.29746	0.026702	0.152836	0.025649	0.07742	0.062324	0.080933	0.058735
TG 50:1_16:1	0.028287	0.002528	0.041741	0.016058	0.017088	0.00669	0.016671	0.021811
TG 50:1_18:1	0.113806	0.023452	0.069992	0.005955	0.045968	0.026827	0.06891	0.045502
TG 50:2_16:0	0.176388	0.017404	0.141953	0.050896	0.061311	0.038212	0.07097	0.047175
TG 50:2_16:1	0.157404	0.0121	0.063103	0.037038	0.079906	0.041585	0.106397	0.064332
TG 50:2_18:1	0.213079	0.018258	0.04478	0.026153	0.062288	0.038015	0.061292	0.039213
TG 50:2_18:2	0.063041	0.005323	0.024923	0.004938	0.01696	0.013817	0.026691	0.022158
TG 52:0_16:0	0.110632	0.011752	0.010508	0.013387	0.01241	0.007269	0.041358	0.006984
TG 52:0_20:0	0.051343	0.018153	0.106146	0.019695	0.014117	0.012677	0.025913	0.012816
TG 52:1_16:0	0.032499	0.002999	0.036704	0.020123	0.017451	0.012041	0.03474	0.016615
TG 52:1_18:1	0.075218	0.0094	0.047443	0.00262	0.023026	0.02643	0.022363	0.013601
TG 52:2_16:0	0.241585	0.024052	0.14285	0.024776	0.058225	0.055548	0.060108	0.042112
TG 52:2_18:1	0.384396	0.045431	0.219644	0.050954	0.084419	0.067435	0.139723	0.063805
TG 52:2_18:2	0.051782	0.002458	0.028802	0.005871	0.011298	0.007285	0.009298	0.009682
TG 52:3_16:0	0.341916	0.019234	0.145513	0.019149	0.041524	0.030746	0.068434	0.03589
TG 52:3_16:1	0.0746	0.001799	0.033115	0.003007	0.025877	0.017583	0.022256	0.020993
TG 52:3_18:1	0.383937	0.037814	0.116856	0.023348	0.053239	0.046721	0.060531	0.053002
TG 52:3_18:2	0.124545	0.028089	0.056735	0.027262	0.025766	0.046607	0.071499	0.039192
TG 52:4_16:0	0.269832	0.032546	0.03462	0.015857	0.02199	0.024146	0.062069	0.026732
TG 54:0_16:0	0.055575	0.006922	0.102615	0.026741	0.014808	0.015226	0.045343	0.017508
TG 54:1_16:0	0.003294	0.003971	0.032275	0.019208	0.009828	0.007579	0.007102	0.006145
TG 54:2_18:1	0.065636	0.024879	0.003879	0.012867	0.032407	0.029153	0.034204	0.045458
TG 54:3_18:1	0.556991	0.056637	0.181609	0.041615	0.121316	0.101155	0.130919	0.078032
TG 54:5_18:2	0.500497	0.047583	0.157931	0.064711	0.032426	0.07067	0.094997	0.074587
TG 54:6_18:2	0.466921	0.083018	0.234812	0.057967	0.032207	0.097333	0.147574	0.083564
TG 54:7_18:2	0.07963	0.026012	0.058471	0.01631	0.0058	0.009247	0.033239	0.022061
TG 56:5_22:5	0.040424	0.007103	0.021449	0.002956	0.005406	0.006138	0.03514	0.005901
TG 56:7_16:0	0.081187	0.016906	0.086202	0.016411	0.015861	0.01361	0.024967	0.014835
TG 56:7_22:5	0.106499	0.024906	0.109677	0.023592	0.015565	0.011241	0.028752	0.017563
TG 56:7_22:6	0.105102	0.005911	0.070629	0.005778	0.02063	0.020512	0.024772	0.0153
TG 56:8_22:6	0.037789	0.000847	0.01401	0.023499	0.008497	0.006978	0.004719	0.008933

### Sheet: Significant_D3-Sham_microglia
Table_S1_Lipidomics_Sham Microglia v Day 3 Microlgia
	t.stat	p.value	-LOG10(p)	FDR	FC	log2(FC)
Hex1Cer d18:0/24:1	-8.0224	0.00020033	3.6982	0.039666	6.0063	2.5865
Hex1Cer d18:1/16:0	-6.5046	0.00062884	3.2015	0.049831	6.2476	2.6433
Hex1Cer d18:1/18:0	-6.2101	0.00080453	3.0945	0.049831	9.8786	3.3043
TG 48:0_16:0	-5.9512	0.0010067	2.9971	0.049831	2.9344	1.5531
Hex1Cer d18:1/24:1	-5.2966	0.0018357	2.7362	0.071369	8.0276	3.005
PE 18:0_22:6	-5.0267	0.0023882	2.6219	0.071369	3.6405	1.8641
Hex1Cer d18:2/24:0	-4.7854	0.003046	2.5163	0.071369	3.5553	1.83
Hex1Cer d18:1/24:0	-4.7435	0.00318	2.4976	0.071369	5.0986	2.3501
TG 49:1_15:0	-4.3874	0.0046309	2.3343	0.071369	4.8386	2.2746
PC 16:0_16:1	-4.3532	0.004806	2.3182	0.071369	2.7441	1.4563
TG 49:1_16:1	-4.2964	0.0051132	2.2913	0.071369	4.5861	2.1973
TG 46:1_16:0	-4.2559	0.0053452	2.272	0.071369	4.6481	2.2166
TG 47:1_16:1	-4.2347	0.0054717	2.2619	0.071369	3.6318	1.8607
PE 18:1_18:1	-4.2226	0.0055456	2.2561	0.071369	2.3592	1.2383
PE 18:0_22:4	-4.1921	0.0057362	2.2414	0.071369	3.2704	1.7095
Cer d18:1/24:1	-4.1872	0.0057672	2.239	0.071369	3.3661	1.7511
TG 50:2_16:1	-4.1145	0.0062544	2.2038	0.072846	3.2212	1.6876
Hex1Cer d18:1/20:0	-4.0377	0.0068207	2.1662	0.073835	5.961	2.5756
LPC O-24:2	-3.996	0.0071516	2.1456	0.073835	1.2437	0.31466
Hex1Cer d18:1/22:0	-3.9056	0.0079328	2.1006	0.073835	5.4221	2.4388
LPE 18:0	-3.8938	0.0080416	2.0947	0.073835	2.7573	1.4632
PG 16:0_18:1	-3.8644	0.0083194	2.0799	0.073835	3.0198	1.5944
PE O-18:0_16:0	-3.8382	0.0085768	2.0667	0.073835	2.3583	1.2377
TG 50:2_18:2	-3.7082	0.0099914	2.0004	0.081914	2.8416	1.5067
TG 46:0_16:0	-3.6686	0.010472	1.98	0.081914	3.2095	1.6824
PE 20:1_20:4	-3.6461	0.010756	1.9683	0.081914	2.3408	1.227
TG 47:1_16:0	-3.4593	0.013479	1.8703	0.098846	3.5889	1.8435
PC 16:1_18:1	-3.4053	0.014401	1.8416	0.10051	2.788	1.4792
CL 72:3_18:1	-3.3875	0.014722	1.832	0.10051	3.6584	1.8712
PE O-18:0_18:1	-3.3519	0.015383	1.813	0.10153	2.5578	1.3549
Hex1Cer d18:2/22:0	-3.2415	0.017653	1.7532	0.11275	7.5122	2.9092
TG 48:1_18:1	-3.2023	0.018547	1.7317	0.11476	2.6438	1.4026
PC 18:0_18:0	-3.1129	0.020773	1.6825	0.11941	2.9843	1.5774
Cer d18:1/16:0	-3.1108	0.020829	1.6813	0.11941	2.5651	1.359
PC 16:0_16:0	-3.0838	0.021559	1.6664	0.11941	2.0989	1.0696
PE 18:0_18:0	-3.0783	0.021711	1.6633	0.11941	3.0813	1.6235
TG 48:1_16:1	-3.0402	0.022797	1.6421	0.12199	5.3451	2.4182
PC 18:0_18:2	-2.9797	0.024646	1.6083	0.12775	1.9996	0.99972
LPC O-22:0	-2.943	0.025848	1.5876	0.12775	1.5661	0.64715
PC P-16:0_18:1	-2.9412	0.025908	1.5866	0.12775	3.029	1.5988
TG 52:3_16:1	-2.9213	0.026587	1.5753	0.12775	3.5468	1.8265
PC 16:0_18:1	-2.9067	0.027098	1.5671	0.12775	2.1367	1.0954
PC 16:0_22:5	-2.8346	0.029777	1.5261	0.13711	2.1044	1.0734
SM 43:1	-2.7827	0.031884	1.4964	0.14083	1.7987	0.84697
PE 18:0_18:2	-2.7798	0.032007	1.4948	0.14083	1.7188	0.78139
TG 52:2_18:1	-2.7462	0.033462	1.4755	0.14127	1.5148	0.59911
PC 16:0_18:2	-2.7445	0.033533	1.4745	0.14127	1.5243	0.60814
LPC P-16:0	-2.7096	0.035125	1.4544	0.14397	2.042	1.03
PC O-18:0_18:1	-2.6834	0.036372	1.4392	0.14397	2.678	1.4212
TG 52:3_18:2	-2.6703	0.037012	1.4317	0.14397	1.7929	0.8423
TG 49:0_17:0	-2.6688	0.037084	1.4308	0.14397	2.599	1.378
TG 52:1_16:0	-2.5659	0.04257	1.3709	0.15443	2.1409	1.0982
FA18:1	-2.5418	0.043975	1.3568	0.15443	1.1787	0.2372
PE 18:0_22:5	-2.5406	0.044048	1.3561	0.15443	2.3348	1.2233
SM 41:0	-2.516	0.04553	1.3417	0.15443	1.9504	0.96378
PC 16:0_18:0	-2.5081	0.04602	1.3371	0.15443	2.2469	1.1679
LPC 20:4	-2.5074	0.046066	1.3366	0.15443	2.5839	1.3695
TG 50:1_16:0	-2.502	0.046402	1.3335	0.15443	1.9684	0.977
PE 18:0_20:4	-2.499	0.046594	1.3317	0.15443	1.8689	0.90216
PC P-18:0_20:4	-2.4881	0.047283	1.3253	0.15443	3.6298	1.8599
PC 18:1_18:2	-2.4769	0.048005	1.3187	0.15443	3.1344	1.6482
TG 47:0_17:0	-2.4672	0.048645	1.313	0.15443	2.2875	1.1938
PE 16:0_18:1	-2.4498	0.049805	1.3027	0.15443	3.7211	1.8957
PE 18:0_18:1	-2.4481	0.049917	1.3018	0.15443	2.07	1.0497
PC 18:0_18:1	-2.4028	0.053095	1.2749	0.1551	2.0918	1.0647
TG 50:1_18:1	-2.3964	0.053557	1.2712	0.1551	2.5395	1.3445
TG 50:2_18:1	-2.3876	0.0542	1.266	0.1551	2.1767	1.1222
PC O-18:0_20:4	-2.3853	0.054374	1.2646	0.1551	1.8847	0.91435
SM 42:3	-2.3729	0.055302	1.2573	0.1551	2.1855	1.128
SM 36:1	-2.3583	0.056412	1.2486	0.1551	2.1997	1.1373
SM 42:1	-2.3409	0.057769	1.2383	0.1551	2.1661	1.1151
PC 18:1_20:4	-2.3408	0.057781	1.2382	0.1551	1.8732	0.90553
PC 16:0_22:6	-2.3273	0.058859	1.2302	0.1551	2.508	1.3265
SM 42:2	-2.3226	0.05924	1.2274	0.1551	2.2013	1.1384
PC O-16:0_16:0	-2.3207	0.059392	1.2263	0.1551	2.28	1.189
SM 44:1	-2.3163	0.05975	1.2237	0.1551	1.7715	0.82496
PC 16:1_18:0	-2.3094	0.060317	1.2196	0.1551	4.0849	2.0303
SM 44:2	-2.2889	0.062041	1.2073	0.15571	1.8086	0.85491
PC 16:0_22:4	-2.279	0.06289	1.2014	0.15571	3.1822	1.67
SM 34:1	-2.2787	0.062913	1.2013	0.15571	2.2066	1.1418
SM 40:0	-2.2612	0.06444	1.1908	0.15725	1.971	0.97892
PE 20:0_22:6	-2.2536	0.065122	1.1863	0.15725	2.4218	1.2761
SM 41:1	-2.2236	0.067858	1.1684	0.16188	1.8997	0.92579
SM 35:1	-2.2019	0.069919	1.1554	0.16218	1.9986	0.99898
LPC O-20:1	-2.1996	0.07014	1.154	0.16218	1.6557	0.7274
SM 34:0	-2.1965	0.070443	1.1522	0.16218	2.1119	1.0785
SM 39:1	-2.1691	0.073154	1.1358	0.16496	1.8696	0.90274
SM 41:2	-2.1675	0.073315	1.1348	0.16496	1.9866	0.99027
SM 38:1	-2.1401	0.076137	1.1184	0.16649	1.9735	0.98074
SM 40:3	-2.1224	0.078027	1.1078	0.16649	1.7654	0.81997
SM 36:2	-2.1143	0.078898	1.1029	0.16649	1.9589	0.97003
PE 18:0_20:3	-2.1047	0.079953	1.0972	0.16649	1.8246	0.86759
SM 40:1	-2.1034	0.080103	1.0964	0.16649	1.9365	0.95346
PC 18:1_20:3	-2.0955	0.080977	1.0916	0.16649	2.8544	1.5132
TG 50:2_16:0	-2.0908	0.081511	1.0888	0.16649	1.6859	0.75353
TG 52:2_16:0	-2.0908	0.081511	1.0888	0.16649	1.713	0.77656
SM 34:2	-2.0807	0.08266	1.0827	0.16649	2.0429	1.0306
FA20:4	-2.0627	0.084743	1.0719	0.16649	1.7452	0.8034
LPC O-20:0	-2.0606	0.084983	1.0707	0.16649	1.6889	0.75609
LPC O-18:1	-2.0597	0.085087	1.0701	0.16649	1.5344	0.61771
PC 16:0_20:3	-2.0593	0.08514	1.0699	0.16649	1.9053	0.93001
SM 37:2	-2.0497	0.086276	1.0641	0.16649	1.1804	0.23927
FA20:3	-2.0416	0.087246	1.0593	0.16649	1.3743	0.45871
SM 37:1	-2.0399	0.087451	1.0582	0.16649	1.8273	0.86969
SM 40:2	-2.0163	0.090363	1.044	0.16918	1.9472	0.96142
LPC P-17:0	-2.0127	0.090812	1.0419	0.16918	1.6595	0.73078
PC 18:1_18:1	-2.0041	0.091901	1.0367	0.16918	2.0124	1.0089
TG 44:1_16:0	-2.001	0.0923	1.0348	0.16918	2.9691	1.57
Hex2Cer d18:1/16:0	-1.9945	0.093134	1.0309	0.16918	1.9685	0.97708
PE 20:0_20:3	-1.9846	0.094424	1.0249	0.16921	2.2024	1.1391
LPC O-16:0	-1.9726	0.096008	1.0177	0.16921	1.1383	0.18687
TG 42:0_14:0	-1.9532	0.098624	1.006	0.16921	2.3275	1.2188
TG 54:3_18:1	-1.9522	0.098752	1.0055	0.16921	1.7335	0.79368
TG 50:0_16:0	-1.9482	0.099305	1.003	0.16921	2.0567	1.0404
SM 33:1	-1.947	0.099466	1.0023	0.16921	1.9289	0.94776
PE 16:0_16:0	-1.9449	0.099762	1.001	0.16921	2.1947	1.134
PE O-18:0_20:4	-1.9433	0.099988	1.0001	0.16921	1.7769	0.82936
LPC 18:0	-1.9302	0.10181	0.99221	0.17083	1.4643	0.55018
TG 52:1_18:1	-1.9179	0.10357	0.98475	0.17207	2.224	1.1532
PC 18:0_20:2	-1.91	0.10471	0.98	0.17207	2.5605	1.3564
PC 18:0_20:3	-1.9069	0.10515	0.97818	0.17207	1.9442	0.95916
LPC O-22:1	-1.8688	0.11086	0.95521	0.17993	2.3693	1.2444
SM 32:1	-1.847	0.11427	0.94209	0.18394	1.6478	0.72058
LPC O-18:0	-1.8362	0.11599	0.93559	0.18521	1.6153	0.69177
TG 54:2_18:1	-1.8242	0.11794	0.92834	0.18682	2.7009	1.4334
LPC P-18:0	-1.8138	0.11964	0.92212	0.18801	1.5745	0.6549
PC 18:0_22:6	-1.795	0.1228	0.91081	0.19145	2.0252	1.0181
PC O-16:0_20:4	-1.7793	0.12549	0.90138	0.19191	1.7144	0.77774
PC 18:0_22:5	-1.7766	0.12597	0.89975	0.19191	2.0191	1.0137
Cer d18:1/24:0	-1.7764	0.126	0.89962	0.19191	1.8357	0.87634
TG 56:7_22:6	-1.7617	0.1286	0.89077	0.19227	1.6986	0.76432
SM 44:3	-1.7592	0.12903	0.8893	0.19227	1.6147	0.69126
SM 38:2	-1.7581	0.12923	0.88865	0.19227	1.78	0.8319
CL 72:8_20:4	-1.7531	0.13012	0.88564	0.19227	2.1492	1.1038
PC 16:0_20:4	-1.7116	0.13782	0.86069	0.20185	1.7534	0.81013
FA20:5	-1.7073	0.13864	0.85811	0.20185	1.5295	0.61307
SM 35:2	-1.6891	0.14217	0.8472	0.20547	1.8213	0.86499
FA18:2	1.6833	0.1433	0.84374	0.20561	0.84217	-0.24782
LPC 18:1	-1.6535	0.14932	0.82588	0.2127	1.5459	0.62842
SM 43:2	-1.6451	0.15104	0.8209	0.21362	1.6563	0.72792
FA22:4	-1.633	0.15359	0.81364	0.21568	1.2169	0.28317
TG 46:2_18:1	-1.6071	0.15916	0.79815	0.22193	2.0457	1.0326
TG 56:7_22:5	1.6012	0.16045	0.79466	0.22216	0.72206	-0.46982
PC 17:0_18:1	-1.5665	0.16828	0.77397	0.23138	1.9935	0.9953
PC 18:0_22:4	-1.5555	0.17083	0.76743	0.23327	1.6928	0.75945
FA22:1	1.544	0.17353	0.76063	0.23533	0.90294	-0.14729
PE 18:1_20:4	-1.5268	0.17766	0.75041	0.2393	2.7328	1.4504
SM 31:1	-1.5126	0.18115	0.74195	0.24235	1.2508	0.32287
SM 32:0	-1.5009	0.18405	0.73506	0.24458	1.5581	0.63979
FA26:0	-1.4824	0.18875	0.72412	0.24794	1.0853	0.11814
TG 50:1_16:1	-1.4811	0.18908	0.72335	0.24794	2.1328	1.0928
PE 20:1_20:3	-1.4663	0.19292	0.71462	0.2513	2.2831	1.191
PE 20:0_20:2	-1.4607	0.19439	0.71132	0.25156	1.9889	0.99199
PC 18:0_20:4	-1.4191	0.20567	0.68684	0.26443	1.7072	0.77161
TG 52:2_18:2	-1.3819	0.21626	0.66502	0.27626	1.6668	0.73705
PE 16:0_20:4	-1.3678	0.2204	0.65679	0.27973	1.4155	0.50126
TG 56:5_22:5	-1.3609	0.22244	0.65278	0.28054	1.622	0.69773
LPC 16:0	-1.3354	0.23016	0.63797	0.28843	1.5096	0.59421
LPC O-24:0	-1.2575	0.25532	0.59292	0.31794	1.3027	0.38146
PI 18:0_20:4	-1.2511	0.25746	0.58929	0.31861	1.6472	0.71998
PE 20:0_20:1	-1.2427	0.26035	0.58444	0.32018	1.7409	0.79982
LPC P-18:1	-1.1734	0.28511	0.54499	0.34771	1.4949	0.58009
PE 20:0_22:4	-1.1703	0.28625	0.54326	0.34771	1.437	0.52304
TG 54:0_16:0	-1.0931	0.31628	0.49993	0.38185	1.2448	0.31597
CL 72:1_18:1	-1.0713	0.32522	0.48783	0.38978	1.3002	0.3787
TG 46:0_18:0	-1.0675	0.32679	0.48573	0.38978	1.6706	0.74033
TG 52:3_18:1	-1.0014	0.35528	0.44943	0.42123	1.3372	0.4192
TG 52:3_16:0	-0.99345	0.35885	0.44509	0.42293	1.2434	0.31427
FA18:0	0.96975	0.36962	0.43224	0.4323	0.97201	-0.040961
PC P-16:0_16:0	-0.9664	0.37117	0.43043	0.4323	1.7243	0.78598
PE 17:0_20:1	-0.90168	0.40197	0.3958	0.46544	1.7035	0.76848
FA24:1	0.88666	0.40939	0.38786	0.46974	0.95222	-0.070637
TG 46:3_18:2	-0.88457	0.41043	0.38676	0.46974	1.4437	0.52973
TG 50:0_18:0	-0.86286	0.42136	0.37535	0.47948	1.3873	0.47224
DG 16:1_20:5	-0.77819	0.46603	0.33159	0.52728	1.0543	0.076246
TG 48:0_18:0	-0.76333	0.4742	0.32404	0.53348	1.3379	0.42
TG 52:4_16:0	-0.72939	0.49324	0.30694	0.55176	1.0819	0.11357
DG 16:1_17:0	-0.70223	0.50885	0.29341	0.56602	1.4571	0.54314
TG 54:1_16:0	-0.68115	0.52118	0.28301	0.57651	1.1042	0.14301
LPE 20:4	-0.64235	0.54439	0.26409	0.59883	1.0929	0.12817
TG 54:7_18:2	0.60132	0.56963	0.24441	0.62074	0.84179	-0.24848
FA16:0	0.5998	0.57058	0.24368	0.62074	0.98385	-0.023483
TG 42:0_16:0	-0.56618	0.5918	0.22782	0.63755	1.052	0.07307
Cer d18:2/24:0	-0.56513	0.59247	0.22733	0.63755	1.8257	0.86844
LPE 16:0	0.55888	0.59647	0.22441	0.63839	0.86353	-0.21168
TG 56:8_22:6	-0.54727	0.60394	0.21901	0.6429	1.0703	0.098013
TG 52:0_16:0	-0.50177	0.63371	0.19811	0.67098	1.1085	0.14858
TG 52:0_20:0	0.48756	0.64317	0.19168	0.67404	0.83004	-0.26875
DG 16:1_18:1	0.48721	0.6434	0.19152	0.67404	0.93278	-0.10039
FA24:0	-0.4463	0.67104	0.17325	0.69929	1.0389	0.055109
SM 36:3	-0.42802	0.68357	0.16522	0.7064	1.0364	0.051634
FA22:0	-0.42596	0.68499	0.16431	0.7064	1.0718	0.099985
TG 54:6_18:2	-0.32693	0.75483	0.12215	0.7742	1.1145	0.15635
PE O-16:0_20:4	-0.32175	0.75856	0.12001	0.7742	1.1285	0.17436
TG 56:7_16:0	0.27533	0.7923	0.10111	0.80449	0.95348	-0.068729
TG 54:5_18:2	-0.26521	0.79972	0.097062	0.80571	1.0903	0.12477
FA22:6	-0.26261	0.80164	0.096022	0.80571	1.0298	0.042296
DG 16:1_20:1	-0.21441	0.83733	0.077104	0.83733	0.94299	-0.084691
